# Systematic optimization of Cas12a base editors in wheat and maize using the ITER platform

**DOI:** 10.1101/2022.05.11.491340

**Authors:** Christophe Gaillochet, Alexandra Pena Fernandez, Vera Goossens, Katelijn D’Halluin, Andrzej Drozdzecki, Myriam Shafie, Julie Van Duyse, Gert Van Isterdael, Camila Gonzalez, Mattias Vermeersch, Jonas De Saeger, Ward Develtere, Dominique Audenaert, David De Vleesschauwer, Frank Meulewaeter, Thomas B. Jacobs

## Abstract

The ever-increasing number of CRISPR components creates a significant burden when developing new genome engineering tools. Plant biotechnology in particular has few high-throughput options to perform iterative design-build-test-learn cycles when creating new gene-editing reagents. We have established ITER (Iterative Testing of Editing Reagents) based on arrayed protoplast transfections and high-content imaging, allowing one optimization cycle – from design to results– within three weeks. We validated ITER in wheat and maize protoplasts using Cas9 cytosine and adenine base editors. Given that previous LbCas12a-ABEs have low or no activity in plants, we used ITER to develop an optimized LbCas12a-ABE. We show that the sequential improvement of five components –NLS, crRNA, LbCas12a, adenine deaminase and linker– led to a remarkable increase in ABE activity from almost undetectable levels to 40% on an extrachromosomal GFP reporter. We confirmed the activity of LbCas12a-ABE at endogenous targets and in stable wheat transformants and leveraged these improvements to develop a highly mutagenic LbCas12a nuclease and LbCas12a-CBE. Our data show that ITER is a sensitive, versatile, and high-throughput platform that can be harnessed to accelerate the development of genome editing technologies in plants.
