## Additional file 3 for "Systematic optimization of Cas12a base editors in wheat and maize using the ITER platform"

### Sheet: 11107566886
Processed Reads (pairs)	9589400
Assigned Reads (pairs)	8189506
Unassigned Reads (pairs)	1399894
# Individual sample read (pair) counts :
105-1	503067
105-2	413191
105-3	525236
105-4	560886
112-1	250550
112-2	302353
112-3	409994
112-4	211149
121-1	367600
121-2	305589
121-3	277978
121-4	302845
13-1	175946
13-2	285963
13-3	376573
13-4	314539
242-1	387817
242-2	225929
242-3	265210
242-4	371678
60-1	446209
60-2	241274
60-3	229133
60-4	438797

### Sheet: 11107642084
Library1			Library2			Library3
Processed Reads (pairs)	7712342		Processed Reads (pairs)	3849240		Processed Reads (pairs)	9661154
Assigned Reads (pairs)	6353739		Assigned Reads (pairs)	3218892		Assigned Reads (pairs)	8076130
Unassigned Reads (pairs)	1358603		Unassigned Reads (pairs)	630348		Unassigned Reads (pairs)	1585024
# Individual sample read (pair) counts :			# Individual sample read (pair) counts :			# Individual sample read (pair) counts :
105-1	338840		105-1	220179		105-1	426688
105-2	251816		105-2	204954		105-2	335013
105-3	218483		105-3	189075		105-3	352871
105-4	232590		105-4	163015		105-4	347357
105-5	339970		105-5	163905		105-5	320043
105-6	297097		105-6	60015		105-6	318729
105-7	499226		105-7	174302		105-7	707560
112-1	179757		112-1	33152		112-1	176160
112-2	137990		112-2	45634		112-2	237620
112-3	206214		112-3	64271		112-3	278087
112-4	132885		112-4	30189		112-4	171692
112-5	162894		112-5	42659		112-5	204702
112-6	142589		112-6	52570		112-6	191916
112-7	381309		112-7	203777		112-7	497850
121-1	187136		121-1	49303		121-1	230592
121-2	123370		121-2	48665		121-2	174577
121-3	167567		121-3	53442		121-3	187179
121-4	156080		121-4	64529		121-4	182483
121-5	121030		121-5	40697		121-5	177590
121-6	132064		121-6	38976		121-6	161688
121-7	260872		121-7	287013		121-7	470933
60-1	306442		60-1	169102		60-1	274942
60-2	253961		60-2	139563		60-2	201554
60-3	173570		60-3	90500		60-3	230721
60-4	279447		60-4	146290		60-4	355168
60-5	150638		60-5	95090		60-5	211537
60-6	437035		60-6	308945		60-6	450430
60-7	82867		60-7	39080		60-7	200448

### Sheet: 11107652440-1
Library1			Library2			Library3
Processed Reads (pairs)	6830085		Processed Reads (pairs)	5620952		Processed Reads (pairs)	6084502
Assigned Reads (pairs)	5946110		Assigned Reads (pairs)	4846118		Assigned Reads (pairs)	5229368
Unassigned Reads (pairs)	883975		Unassigned Reads (pairs)	774834		Unassigned Reads (pairs)	855134
# Individual sample read (pair) counts :			# Individual sample read (pair) counts :			# Individual sample read (pair) counts :
105-1	338883		105-1	305760		105-1	287426
105-2	344334		105-2	232485		105-2	332736
105-3	343678		105-3	292658		105-3	257061
105-4	497139		105-4	389311		105-4	395584
105-5	612382		105-5	535421		105-5	531690
112-1	191559		112-1	165365		112-1	163567
112-2	234139		112-2	172785		112-2	263009
112-3	144689		112-3	121439		112-3	131248
112-4	177864		112-4	128793		112-4	119204
112-5	378928		112-5	337045		112-5	374422
121-1	277677		121-1	234592		121-1	244592
121-2	226804		121-2	134832		121-2	222610
121-3	241937		121-3	206933		121-3	208581
121-4	269853		121-4	228408		121-4	265630
121-5	291526		121-5	282865		121-5	281970
60-1	276086		60-1	228413		60-1	186402
60-2	196250		60-2	128820		60-2	278618
60-3	128221		60-3	103356		60-3	117094
60-4	395617		60-4	260369		60-4	259700
60-5	378544		60-5	356468		60-5	308224

### Sheet: 11107652440-2
Library1			Library2			Library3
Processed Reads (pairs)	7702658		Processed Reads (pairs)	7648035		Processed Reads (pairs)	7371499
Assigned Reads (pairs)	6264960		Assigned Reads (pairs)	5989288		Assigned Reads (pairs)	5756354
Unassigned Reads (pairs)	1437698		Unassigned Reads (pairs)	1658747		Unassigned Reads (pairs)	1615145
# Individual sample read (pair) counts :			# Individual sample read (pair) counts :			# Individual sample read (pair) counts :
105-1	182590		105-1	303609		105-1	249389
105-2	229508		105-2	264711		105-2	217655
105-3	303288		105-3	343774		105-3	289405
105-4	318358		105-4	360218		105-4	264136
105-5	333984		105-5	345358		105-5	263677
105-6	248818		105-6	199046		105-6	197261
105-7	371819		105-7	343686		105-7	338874
112-1	147417		112-1	129911		112-1	136620
112-2	173756		112-2	151153		112-2	146835
112-3	210309		112-3	192092		112-3	195726
112-4	134990		112-4	110015		112-4	92114
112-5	166551		112-5	139915		112-5	139958
112-6	229184		112-6	177860		112-6	191704
112-7	303246		112-7	298217		112-7	274594
121-1	222740		121-1	182512		121-1	226241
121-2	180070		121-2	128788		121-2	156024
121-3	206718		121-3	170162		121-3	176055
121-4	228939		121-4	157680		121-4	153763
121-5	144867		121-5	111794		121-5	149040
121-6	199920		121-6	126260		121-6	147406
121-7	317038		121-7	295431		121-7	278102
60-1	213651		60-1	271772		60-1	281823
60-2	180434		60-2	185435		60-2	174996
60-3	163311		60-3	177300		60-3	164148
60-4	274467		60-4	260697		60-4	216969
60-5	120050		60-5	105087		60-5	143732
60-6	407063		60-6	415718		60-6	433894
60-7	51874		60-7	41087		60-7	56213

### Sheet: 11107660617
Library1			Library2
Processed Reads (pairs)	7974313		Processed Reads (pairs)	7420101
Assigned Reads (pairs)	6555850		Assigned Reads (pairs)	5871922
Unassigned Reads (pairs)	1418463		Unassigned Reads (pairs)	1548179
# Individual sample read (pair) counts :			# Individual sample read (pair) counts :
Sp1_1	56751		Sp1_1	83397
Sp1_10	72550		Sp1_10	24873
Sp1_11	69123		Sp1_11	37676
Sp1_12	48851		Sp1_12	149134
Sp1_13	60093		Sp1_15	68244
Sp1_14	59298		Sp1_16	76931
Sp1_15	56407		Sp1_17	38549
Sp1_16	58039		Sp1_18	85773
Sp1_17	82183		Sp1_19	121075
Sp1_18	69300		Sp1_2	42869
Sp1_19	66172		Sp1_3	65567
Sp1_2	39012		Sp1_4	82576
Sp1_20	31884		Sp1_5	91503
Sp1_21	40329		Sp1_8	44922
Sp1_3	63667		Sp1_9	97696
Sp1_4	52876		Sp3_1	114546
Sp1_5	36552		Sp3_10	28797
Sp1_6	38200		Sp3_11	87035
Sp1_7	47099		Sp3_12	290804
Sp1_8	46881		Sp3_15	94146
Sp1_9	81159		Sp3_16	94477
Sp3_1	105233		Sp3_17	27341
Sp3_10	97175		Sp3_18	30517
Sp3_11	108130		Sp3_19	65438
Sp3_12	97541		Sp3_2	72431
Sp3_13	134172		Sp3_3	64156
Sp3_14	74546		Sp3_4	92988
Sp3_15	99900		Sp3_5	152553
Sp3_16	57537		Sp3_8	52126
Sp3_17	54426		Sp3_9	211324
Sp3_18	53599		Sp4_1	66519
Sp3_19	34743		Sp4_10	32344
Sp3_2	46963		Sp4_11	50984
Sp3_20	69510		Sp4_12	193186
Sp3_21	49736		Sp4_15	86144
Sp3_3	86505		Sp4_16	100475
Sp3_4	98697		Sp4_17	34282
Sp3_5	63124		Sp4_18	54791
Sp3_6	143222		Sp4_19	164934
Sp3_7	109913		Sp4_2	52967
Sp3_8	125930		Sp4_3	59772
Sp3_9	119272		Sp4_4	109378
Sp4_1	79006		Sp4_5	150116
Sp4_10	92021		Sp4_8	28868
Sp4_11	78297		Sp4_9	177881
Sp4_12	71888		Sp8_1	57900
Sp4_13	80136		Sp8_10	88163
Sp4_14	76723		Sp8_11	123183
Sp4_15	87383		Sp8_12	494721
Sp4_16	81328		Sp8_15	140881
Sp4_17	100200		Sp8_16	107143
Sp4_18	75284		Sp8_17	24594
Sp4_19	87193		Sp8_18	60314
Sp4_2	48785		Sp8_19	119280
Sp4_20	45480		Sp8_2	83757
Sp4_21	46583		Sp8_3	101582
Sp4_3	82147		Sp8_4	75870
Sp4_4	83224		Sp8_5	190596
Sp4_5	55636		Sp8_8	123538
Sp4_6	54299		Sp8_9	128295
Sp4_7	55692
Sp4_8	70233
Sp4_9	121981
Sp8_1	56640
Sp8_10	127681
Sp8_11	101402
Sp8_12	92719
Sp8_13	92797
Sp8_14	99389
Sp8_15	128841
Sp8_16	85506
Sp8_17	60628
Sp8_18	85989
Sp8_19	46272
Sp8_2	86293
Sp8_20	77719
Sp8_21	90937
Sp8_3	90166
Sp8_4	55238
Sp8_5	67396
Sp8_6	93452
Sp8_7	149054
Sp8_8	130878
Sp8_9	157034

### Sheet: 11107726843
Library1			Library2			Library3
Processed Reads (pairs)	6861349		Processed Reads (pairs)	6401620		Processed Reads (pairs)	6404332
Assigned Reads (pairs)	5339078		Assigned Reads (pairs)	5028487		Assigned Reads (pairs)	5061660
Unassigned Reads (pairs)	1522271		Unassigned Reads (pairs)	1373133		Unassigned Reads (pairs)	1342672
# Individual sample read (pair) counts :			# Individual sample read (pair) counts :			# Individual sample read (pair) counts :
60-2	152314		60-2	149407		60-2	125061
60-1	247715		60-1	216109		60-1	279527
13-2	151108		13-2	159491		13-2	166347
121-6	202714		121-6	159372		121-6	167912
121-5	133516		121-5	138105		121-5	127407
13-1	195874		13-1	189464		13-1	224791
121-7	321216		121-7	266351		121-7	250606
13-7	367684		13-7	306209		13-7	338120
13-6	84051		13-6	95459		13-6	78700
121-2	160818		121-2	161001		121-2	141838
121-1	235534		121-1	182246		121-1	220443
13-5	161032		13-5	158686		13-5	183444
121-4	178571		121-4	164881		121-4	193464
13-4	217387		13-4	221861		13-4	251247
121-3	177272		121-3	178520		121-3	157227
13-3	205082		13-3	232242		13-3	259817
112-4	128232		112-4	112922		112-4	112262
112-3	181572		112-3	154446		112-3	155881
112-6	149881		112-6	164983		112-6	125858
112-5	120422		112-5	125871		112-5	108210
112-7	268353		112-7	290473		112-7	234056
60-4	304037		60-4	221207		60-4	273055
60-3	170524		60-3	168993		60-3	181451
60-6	369758		60-6	380023		60-6	306947
60-5	94987		60-5	104381		60-5	98985
60-7	112505		60-7	78822		60-7	83206
112-2	128991		112-2	122169		112-2	108205
112-1	117928		112-1	124793		112-1	107593

### Sheet: 11107678114
Processed Reads (pairs)	8590081
Assigned Reads (pairs)	6749919
Unassigned Reads (pairs)	1840162
# Individual sample read (pair) counts :
Sp10_1	172068
Sp10_2	163245
Sp10_3	86979
Sp10_4	164562
Sp10_5	94741
Sp10_6	125708
Sp10_7	406486
Sp10_8	470393
Sp10_9	474721
Sp3_1	203714
Sp3_2	48694
Sp3_3	224943
Sp3_4	223303
Sp3_5	175210
Sp3_6	147619
Sp3_7	305651
Sp3_8	580622
Sp3_9	308037
Sp4_1	103071
Sp4_2	45534
Sp4_3	172362
Sp4_4	145492
Sp4_5	141108
Sp4_6	71694
Sp4_7	137252
Sp4_8	120505
Sp4_9	124763
Sp9_1	104276
Sp9_2	136627
Sp9_3	123002
Sp9_4	141391
Sp9_5	52245
Sp9_6	94140
Sp9_7	194260
Sp9_8	138635
Sp9_9	326866

### Sheet: 11107770276
Library1_CG392-1			Library2_CG434-1			Library3_CG392-1			Library4
Processed Reads (pairs)	5180015		Processed Reads (pairs)	5320548		Processed Reads (pairs)	6152581		Processed Reads (pairs)	5690270
Assigned Reads (pairs)	4403347		Assigned Reads (pairs)	4445981		Assigned Reads (pairs)	5242870		Assigned Reads (pairs)	4713013
Unassigned Reads (pairs)	776668		Unassigned Reads (pairs)	874567		Unassigned Reads (pairs)	909711		Unassigned Reads (pairs)	977257
# Individual sample read (pair) counts :			# Individual sample read (pair) counts :			# Individual sample read (pair) counts :			# Individual sample read (pair) counts :
112-29	78600		112-67	67205		60-28	104146		112-66	81154
112-27	78480		112-66	66348		60-75	102865		112-27	65849
112-84	78267		60-28	65272		112-28	99597		112-26	64588
112-85	73926		60-29	63443		60-29	95224		112-48	60101
60-29	70981		112-28	58916		112-29	83790		112-47	59742
60-27	67251		60-67	58722		112-75	80034		60-66	58927
112-79	65443		60-18	57575		112-19	63067		60-26	56121
60-84	62458		60-66	56123		112-26	62579		112-85	53280
60-85	60869		60-83	53034		60-26	61081		60-48	52639
112-28	57773		60-75	51780		112-50	59813		112-67	52469
60-28	55549		112-18	51481		60-45	58650		112-29	52078
60-79	55446		60-21	48779		112-43	58259		60-29	49738
112-52	53337		112-29	47337		112-27	57933		112-25	49265
60-75	52035		60-82	42844		112-87	57007		60-27	48319
112-25	50518		112-27	42814		60-27	56867		60-47	47689
112-74	48214		60-27	42646		112-3	55774		112-55	46688
112-67	46065		112-83	41167		60-87	54866		112-28	46265
112-75	44899		60-81	41027		60-19	54596		112-43	46052
60-74	44865		112-75	40274		112-52	53838		60-25	44506
112-66	40673		112-81	40086		112-45	53608		112-13	43844
112-80	40329		60-74	40080		60-43	53458		60-67	43620
60-92	39804		112-21	39954		60-18	52507		112-60	43546
60-25	39713		112-71	39763		112-57	52467		112-78	42396
60-52	39449		112-16	39148		60-57	52240		112-77	41125
112-73	37821		112-50	38840		60-39	51719		112-61	40371
60-83	37538		112-77	38830		60-50	51717		112-69	39934
60-94	37245		60-16	37639		60-51	51334		112-49	39323
112-92	36858		60-71	37398		112-70	48408		112-80	38848
112-69	36793		60-80	37385		112-66	47409		60-43	38672
60-67	36100		112-80	37171		112-67	45625		112-52	38379
112-61	35535		60-26	36873		60-52	45595		112-79	38332
112-68	35400		112-79	36791		112-18	45417		112-70	38313
112-45	34766		60-77	36765		112-69	45401		60-28	37731
60-73	34657		60-79	36714		112-39	45199		60-55	36946
112-91	34180		112-76	35678		112-51	44662		112-76	35907
60-80	34180		112-74	35416		60-70	43988		112-82	35833
112-46	33864		112-25	34060		60-17	42603		60-60	35476
60-69	33654		112-92	33605		60-67	42279		60-82	34952
60-21	33141		60-69	33583		60-69	41489		112-18	34947
112-82	32843		112-26	33385		112-16	41463		60-69	34125
60-61	32656		112-19	33316		112-17	41359		112-45	34114
112-43	32222		112-82	32587		60-16	39582		60-75	33712
112-83	31814		60-50	32231		112-41	39051		60-1	33432
112-71	31528		112-78	31739		60-3	37099		112-23	33391
60-82	31285		112-55	31432		60-41	36727		60-13	32722
112-77	31165		112-69	31334		60-81	36284		112-50	32674
60-3	30907		60-72	30830		112-68	35797		112-75	32432
60-66	30837		112-91	30756		112-79	35636		60-61	32229
60-7	30367		60-91	30725		112-77	35283		60-49	31942
112-76	30359		60-53	30466		60-77	34880		60-79	31846
112-19	30318		112-3	30252		60-21	34797		60-77	31844
112-90	30240		60-49	29835		112-56	34559		60-21	31733
60-64	30178		60-78	29756		60-13	33780		112-34	31725
60-46	30045		60-25	29558		60-47	33182		60-85	31349
60-68	29808		112-72	29491		60-68	33101		60-70	30561
60-65	29671		60-47	29391		60-4	32950		112-68	30531
112-86	29464		112-52	28677		112-47	32645		112-63	30422
112-72	29284		60-19	28381		60-79	32385		60-76	30322
60-45	29097		112-90	28277		112-42	31861		112-4	29519
112-64	28645		112-49	28049		60-44	31818		112-16	29516
112-21	28347		112-53	28033		112-81	31685		112-53	29485
112-39	28213		60-4	27670		60-38	31669		60-23	29294
60-34	27875		60-3	27380		112-21	31369		112-19	28828
60-72	27794		60-13	27222		60-48	30872		112-24	28525
112-78	27339		60-55	27006		60-54	30827		112-7	28510
60-71	27241		112-47	27002		60-76	30460		112-21	28434
112-65	27213		112-48	26910		112-38	30392		112-22	28264
60-76	27110		60-90	26685		112-54	30213		60-50	28247
112-89	25863		60-45	26476		112-84	29975		60-52	28213
60-91	25557		60-48	26390		112-7	29914		112-15	27953
112-55	25122		60-22	26366		60-42	29619		112-54	27908
112-44	25038		60-70	26130		112-80	29475		112-90	27821
112-94	24821		112-70	26067		112-44	29217		112-10	27797
112-70	24075		60-76	25924		112-74	29154		112-74	27395
60-8	24032		112-4	25891		60-46	29097		112-39	27354
60-78	23787		60-43	25579		60-72	28775		60-15	26904
60-43	23697		60-60	25146		60-82	28674		112-51	26815
60-44	23238		112-7	24965		60-84	28639		60-84	26742
112-26	22987		60-52	24775		60-31	28576		60-4	26719
112-15	22602		112-13	24775		112-4	28347		112-33	26592
112-8	22562		112-86	24456		112-33	28282		60-78	26024
112-23	22433		112-43	24323		112-31	28108		60-45	25661
60-36	22416		112-22	24154		60-74	27689		112-44	25604
60-86	22315		112-60	24010		112-46	27583		60-90	24538
112-37	22288		112-85	23633		60-2	27539		60-18	24520
60-70	22065		60-57	23083		112-2	27193		60-16	24071
112-3	21997		60-85	22566		60-33	27080		112-72	23937
60-39	21828		60-7	22565		112-15	26911		112-56	23937
112-87	21031		112-24	22498		112-25	26869		112-73	23909
60-77	21007		60-86	22379		60-80	26868		60-74	23693
112-93	20831		60-24	21829		60-7	26805		60-53	23610
60-90	20650		112-45	21158		60-56	26433		112-81	23600
60-55	20579		60-84	20895		112-85	26337		60-24	23346
60-26	20541		60-44	20754		60-15	25924		60-7	23340
60-15	20515		60-61	20376		112-82	25810		112-30	23291
112-22	19551		60-23	20339		112-72	25723		112-84	23204
112-24	19388		60-15	19918		60-64	25181		60-34	23138
112-18	19310		112-59	19805		112-13	25041		60-22	22687
60-19	18958		60-30	19665		60-85	24805		60-81	22408
112-36	18581		60-59	19624		112-76	23971		112-46	22131
60-23	18112		112-23	19408		112-8	23767		60-54	22049
60-87	18090		112-61	19262		112-64	23765		60-10	22031
112-20	18056		60-46	19250		112-22	23058		60-46	21998
112-60	17408		60-92	19071		60-8	22786		60-80	21832
112-16	17396		112-44	19038		60-65	22298		112-37	21816
112-50	17190		112-33	18748		60-66	22091		60-63	21766
112-59	17130		112-57	18652		60-25	21836		60-68	21622
112-11	17101		60-68	18578		112-94	21555		60-39	21228
60-24	16918		60-64	18398		60-22	21105		112-3	21081
60-22	16803		112-87	18315		112-37	21080		60-30	21001
60-10	16558		112-73	17984		112-34	20842		60-33	20342
112-10	16322		112-20	17941		60-94	20565		60-56	19943
112-31	16225		112-54	17708		112-55	20065		60-72	19815
60-11	15874		112-64	17431		112-48	19922		60-44	19236
112-12	15769		60-73	17170		112-93	19733		112-87	19188
112-17	15540		60-9	17151		60-93	19645		60-73	19048
60-60	15517		112-68	17135		60-37	19049		112-64	18966
60-37	15354		112-30	17100		60-34	18403		112-91	18741
60-48	15353		60-51	16941		60-24	18152		60-64	18663
112-56	15286		60-87	16837		112-65	18064		60-19	18103
60-38	14839		60-1	16489		60-53	18021		112-58	17925
60-49	14739		112-84	16126		60-91	17799		112-41	17625
60-13	14524		112-56	16056		112-63	17252		112-42	17396
60-59	14291		112-38	16032		112-92	17210		60-51	17374
112-13	14177		112-31	15908		112-86	16908		60-8	16973
112-48	14042		60-38	15817		60-86	16881		60-5	16805
112-54	13826		112-51	15742		60-49	16854		112-83	16656
112-88	13823		60-33	15736		112-90	16526		112-71	16562
112-49	13623		112-9	15700		112-5	16181		112-86	16413
112-42	13334		112-39	15590		60-90	15518		112-12	16331
60-18	13324		60-34	15234		112-20	15415		60-94	16315
112-35	13316		60-31	15171		112-1	15336		60-83	16103
112-51	13151		112-15	15095		112-12	14786		112-9	15976
112-30	13140		112-46	15093		60-73	14737		60-87	15292
112-53	13052		60-94	14885		112-73	14465		60-3	15048
60-31	12971		112-41	14777		112-49	14424		60-41	15040
112-58	12641		60-41	14736		60-20	13687		112-57	14995
60-16	12578		112-1	13989		60-1	13594		60-9	14859
112-81	12504		112-34	13910		60-36	13553		60-91	14731
112-63	12397		112-8	13886		60-5	13206		60-71	14451
112-38	12242		60-93	13666		60-63	13146		60-37	14392
60-20	12116		112-58	13117		60-61	12648		60-57	14169
60-35	11919		60-20	13098		112-58	12546		60-42	14103
112-47	11349		60-42	12896		112-61	12172		112-38	14063
112-33	11303		112-93	12760		112-9	11962		112-31	14057
112-4	11088		60-65	12552		60-89	11905		112-89	13574
60-81	10986		60-39	12429		60-60	11892		112-93	13474
60-47	10617		60-58	12326		112-24	11513		112-88	13440
60-88	10475		112-11	12219		112-36	11367		112-59	13329
112-14	10361		112-42	12085		60-6	11256		112-65	13233
112-7	10342		60-6	12083		112-91	11229		60-38	12779
60-58	10331		60-35	11950		60-10	11193		60-58	12764
60-42	10140		60-8	11447		112-89	11193		60-86	12292
60-17	10139		112-88	11400		112-6	10983		60-11	12241
60-54	10041		112-62	10905		60-58	10483		112-11	12078
60-51	9924		112-65	10891		60-9	10410		112-5	11739
112-34	9742		60-56	10860		112-30	10369		112-62	11639
60-30	9619		60-12	10547		112-60	10069		60-31	11602
60-56	9523		112-35	10399		112-10	10003		112-2	11389
60-50	9469		112-37	10166		112-78	9987		112-20	11219
112-41	8559		112-63	10060		60-30	9619		60-2	11113
60-4	8501		60-36	9712		112-88	9515		60-59	10965
60-63	8425		60-2	9561		112-62	9446		60-93	10931
60-1	8352		60-63	9151		60-40	9390		60-62	10403
60-53	8348		112-2	9024		60-62	8420		112-8	10090
60-14	8278		60-14	9006		112-32	8248		112-14	9961
112-32	7888		60-54	8967		60-78	7981		60-12	9578
60-33	7862		60-88	8879		112-53	7631		112-94	9405
60-32	6135		60-11	8843		60-88	7532		112-40	8841
60-6	5843		60-37	8385		112-14	7380		60-14	8798
60-5	5726		60-89	8229		60-14	7037		60-89	8589
60-41	5622		112-14	7804		60-32	6614		112-32	8325
60-93	5620		112-89	7789		112-23	6252		112-17	8000
112-5	5277		112-36	7785		112-83	5289		60-65	7709
112-2	4778		112-32	6801		60-83	5162		60-20	7406
112-40	4735		112-17	6783		60-71	4302		112-6	7022
112-62	4720		112-6	6379		112-40	4100		112-92	6732
60-2	4598		112-40	6349		60-23	3854		60-36	6545
60-89	4043		60-40	6086		60-92	2508		60-40	6135
60-40	3358		60-62	5891		60-12	1616		112-35	6077
60-12	3011		60-10	5657		60-11	1188		60-35	5812
112-9	2927		112-10	5639		112-59	1002		60-88	5512
60-9	1988		112-94	5469		112-11	791		60-32	5370
112-6	1538		112-12	5308		60-59	740		112-36	5156
60-57	1390		60-17	4961		112-71	567		60-17	5123
112-57	1237		60-32	3665		112-35	525		60-6	3116
60-62	362		112-5	181		60-35	452		60-92	2238
60-95	0		60-5	177		60-55	421		112-1	386
60-96	0		112-96	98		112-96	191		60-96	203
112-95	0		60-95	0		60-96	186		112-95	1
112-96	0		60-96	0		60-95	0		112-96	1
112-1	0		112-95	0		112-95	0		60-95	0
