## Additional file 6 for "Systematic optimization of Cas12a base editors in wheat and maize using the ITER platform"

### Sheet: Plasmids
Full Name	Description	Type	Overhangs	Bacterial Selection	Plant Selection	PGE Plasmid Number	PGE Glycerol Collection Number	Reference	Plasmid Deposit
A3A-PBE	CBE	Expression		Cb		p02607	PGE03511	Zong et al. 2018	Addgene: 119768
ABE 8.20m(Gaudelli)	ABE	Expression		Cb		p02378	PGE03312	Gaudelli, 2020	Addgene: 136300
ABE8e(Richter)	ABE	Expression		Cb		p02377	PGE03311	Richter 2020	Addgene: 138489
PABE-7	ABE	Expression		Cb		p02608	PGE03512	Li et al., 2018	Addgene: 115628
pAP001_pGG-D-bpNLS-E	NLS	Entry		Cb		p02551	PGE03413		PSB: 18_05
pAP002_pGG-C-TaLbCas12a(D156R-D832A)-D	CDS	Entry		Cb		p02550	PGE03412		PSB: 18_06
pAP003_pGG-C-GFP(Q70stop-R74K)-D	Reporter	Entry		Cb		p02859	PGE03802		PSB: 18_07
pAP005_pZmUBI_GFP(Q70stop-R74K)-AarI	Reporter	Expression		Km		p02877	PGE03827		PSB: 18_08
pCG028_pGG-D-3xSV40-NLS	NLS	Entry		Cb		p02080	PGE02967		PSB: 18_09
pCG078_pGG-C-GFP(R110stop)-D	Reporter	Entry		Cb		p02222	PGE03113		PSB: 18_10
pCG080_pGG-C-FLARE(T63S)-CBE-D	Reporter	Entry		Cb		p02224	PGE03115		PSB: 18_11
pCG104_pZmUBI-GFP-NLS	Reporter	Expression		Km		p02234	PGE03125		PSB: 18_12
pCG106_pZmUBI-GFP(R110stop)-NLS	Reporter	Destination		Kan		p02236	PGE03127		PSB: 18_13
pCG108_pZmUBI-FLARE(T63S)-N7-NLS_G7ter	Reporter	Expression		Km		p02238	PGE03129		PSB: 18_14
pCG109_p35S:mCherry-NLS-AarI	Reporter	Destination		Kan		p02239	PGE03130		PSB: 18_15
pCG110_ZmUBI-GFP-N7-CmR-ccdB	Reporter	Destination		Cm		p02240	PGE03131		PSB: 18_16
pCG115_p35S-mCherry-NLS_CmR-ccdB	Reporter	Destination		Cm		p02245	PGE03136		PSB: 18_17
pCG116_pGG-B-HH-Ribozyme-CmR-ccdB-HDV-C	gRNA	Entry		Cb		p02259	PGE03156		PSB: 18_18
pCG120_pZmUBI-TadA7.10d-nCas9-3xSV40-NLS	ABE	Expression		Km		p02263	PGE03160		PSB: 18_19
pCG124_pGGB-HH-crRNA-GFP-ABE-HDV-C	gRNA	Entry		Cb		p02311	PGE03221		PSB: 18_20
pCG125_pGGB-HH-crRNA-FLARE-CBE-HDV-C	gRNA	Entry		Cb		p02312	PGE03222		PSB: 18_21
pCG126_pGGA-gRNA-FLARE-Cas9-scaffold-B	gRNA	Entry		Cb		p02313	PGE03223		PSB: 18_22
pCG133_pZmUBI-GFP(R110stop)-NLS-p35S-HH-crRNA-GFP-HDV-nosT	Reporter	Expression		Km		p02318	PGE03228
pCG134_pZmUBI-FLARE(T63S)-N7-NLS-p35S-HH-crRNA-FLARE-HDV-nosT	Reporter	Expression		Km		p02319	PGE03229
pCG144_pGG-C-TaLbCas12a(D832A)-D	CDS	Entry		Cb		p02463	PGE03350		PSB: 18_23
pCG147_pGG-B-TadA7.10m-32aa-C	N-Terminal tag	Entry		Cb		p02374	PGE03308		PSB: 18_24
pCG148_pGG-B-TadA8e-32aa-C	N-Terminal tag	Entry		Cb		p02375	PGE03309		PSB: 18_25
pCG149_pGG-B-TadA8.20m-32aaC	N-Terminal tag	Entry		Cb		p02376	PGE03310		PSB: 18_26
pCG150_pZmUBI-TadA7.10m-nCas9-3xSV40-NLS	ABE	Expression		Km		p02552	PGE03414		PSB: 18_27
pCG151_pZmUBI-TadA8e-nCas9-3xSV40-NLS	ABE	Expression		Km		p02553	PGE03415		PSB: 18_28
pCG152_pZmUBI-TadA8.20m-nCas9-3xSV40-NLS	ABE	Expression		Km		p02554	PGE03416		PSB: 18_29
pCG166_pZmUBI-APOBEC1-TaLbCas12a(D832A)-UGI-NLS	CBE	Expression		Km		p02464	PGE03351		PSB: 18_30
pCG167_pZmUBI-A3A-intron_TaLbCas12a(D832A)-UGI-NLS	CBE	Expression		Km		p02465	PGE03352		PSB: 18_31
pCG168_pZmUBI-TadA7.10d-TaLbCas12a(D832A)-3xSV40-NLS	ABE	Expression		Km		p02466	PGE03353		PSB: 18_32
pCG169_pZmUBI-TadA8e-TaLbCas12a(D832A)-3xSV40-NLS	ABE	Expression		Km		p02467	PGE03354		PSB: 18_33
pCG172_pZmUBI-TadA7.10m-TaLbCas12(D832A)-3xSV40-NLS	ABE	Expression		Km		p02466	PGE03353		PSB: 18_34
pCG173_pZmUBI-TadA8.20m-TaLbCas12(D832A)-3xSV40-NLS	ABE	Expression		Km		p02557	PGE03419		PSB: 18_35
pCG174_pZmUBI-APOBEC1-nCas9-3xSV40-NLS	CBE	Expression		Km		p02558	PGE03420		PSB: 18_36
pCG175_pZmUBI-A3A-intron-nCas9-3xSV40-NLS	CBE	Expression		Km		p02559	PGE03421		PSB: 18_37
pCG176_pZmUBI-A3B-intron-nCas9-3xSV40-NLS	CBE	Expression		Km		p02560	PGE03422		PSB: 18_38
pCG180_pGG-D-nucNLS-UGI-SV40-E	C terminal tag	Entry		Cb		p02610	PGE03514		PSB: 18_39
pCG187_pZmUBI-nuc-NLS-nCas9-PmCDA1-SV40-NLS	CBE	Expression		Km		p02613	PGE03517		PSB: 18_40
pCG190_pGG-A-TaU3-gRNA-TaLOX2-S2-B	gRNA	Entry		Cb		p02624	PGE03555
pCG191_pGG-A-TaU3-gRNA-TaLOX2-S3-B	gRNA	Entry		Cb		p02625	PGE03556
pCG192_pGG-A-TaU3-gRNA-TaLOX2-T4-B	gRNA	Entry		Cb		p02626	PGE03557
pCG193_pGG-C-GFP(Q70stop)-D	CDS	Entry		Cb		p02627	PGE03558		PSB: 18_41
pCG195_pGG-B-BP-A3Aintron-XTEN-C	N-Terminal tag	Entry		Cb		p02628	PGE03559		PSB: 18_42
pCG213_pZmUBI-A3A-intron_TaLbCas12a(D832A)-nucNLS-UGI-NLS	CBE	Expression		Km		p02637	PGE03568		PSB: 18_43
pCG214_pGG-A-TaU3-gRNA-GFP-ABErep2-B	gRNA	Entry		Cb		p02661	PGE03611		PSB: 18_44
pCG215_pZmUBI_GFP(Q70stop)-N7-NLS-AarI	Reporter	Expression		Km		p02662	PGE03612		PSB: 18_45
pCG216_pZmUBI_GFP(Q70stop)-N7-NLS-CmR-ccdB	Reporter	Destination		Km		p02663	PGE03613		PSB: 18_46
pCG217_TaU3-gRNA-GFP-CBE_pZmUBI_GFP(Q70stop)-N7-NLS	gRNA	Expression		Km		p02664	PGE03614
pCG218_pTaU3-gRNA-TaLOX2-S2_pZmUBI_GFP-N7-NLS	gRNA	Expression		Km		p02665	PGE03615
pCG219_pTaU3-gRNA-TaLOX2-S3_pZmUBI_GFP-N7-NLS	gRNA	Expression		Km		p02666	PGE03616
pCG220_pTaU3-gRNA-TaLOX2-T4_pZmUBI_GFP-N7-NLS	gRNA	Expression		Km		p02667	PGE03617
pCG221_pZmUBI-BP-A3A-intron_TaLbCas12a(D832A)-nucNLS-UGI-NLS	CBE	Expression		Km		p02701	PGE03632		PSB: 18_47
pCG232_pGG-B-A3Aintron(W104A-P134A)-XTEN-C	N-Terminal tag	Entry		Cb		p02718	PGE03649		PSB: 18_48
pCG244_pZmUBI-A3A-intron-nCas9-nucNLS-UGI-NLS	CBE	Expression		Km		p02730	PGE03661		PSB: 18_49
pCG245_pZmUBI-APOBEC1-intron-nCas9-3xSV40-NLS	CBE	Expression		Km		p02731	PGE03662		PSB: 18_50
pCG246_pZmUBI-APOBEC1-intron-nCas9-nucNLS-UGI-SV40	CBE	Expression		Km		p02732	PGE03663		PSB: 18_51
pCG263_pGG-E-CaMVter-F	Terminator	Entry		Cb		p02833	PGE03753		PSB: 18_52
pCG264_pGG-A-TaU3-full-DR-LbCas12a-BsbI-ccdB-BsbI-B	gRNA	Entry		Cb		p02830	PGE03750		PSB: 18_53
pCG265_pGG-A-TaU3-mature-DR-LbCas12a-BsbI-ccdB-BsbI-B	gRNA	Entry		Cb		p02831	PGE03751		PSB: 18_54
pCG266_pGG-A-TaU3-tRNA-mature-DR-LbCas12a-BsbI-ccdB-BsbI-B	gRNA	Entry		Cb		p02832	PGE03752		PSB: 18_55
pCG311_pZmUBI-A3A-intron(W104A-P134A)-nCas9-3xSV40NLS	CBE	Expression		Km		p02856	PGE03776		PSB: 18_56
pCG312_pZmUBI-A3A-intron(W104A-P134A)-nCas9-nucNLS-UGI-SV40	CBE	Expression		Km		p02857	PGE03777		PSB: 18_57
pCG317_pGG-B-EvoFerny-XTEN-C	N-Terminal tag	Entry		Cb		p02918	PGE03851		PSB: 18_58
pCG329_pGG-A-TaU3-gRNA-MLO-TS2-B	gRNA	Entry		Cb		p02920	PGE03853
pCG333_TaU3-gRNA-MLO-TS2-ZmUBI-GFP-N7-NLS	gRNA	Expression		Km		p02929	PGE03862
pCG339_pGG-D-nucNLS-UGI-NLS-P2A-GFP-N7-E	C- terminal tag	Entry		Cb		p03038	PGE03965		PSB: 18_59
pCG340_pZmUBI-A3A-intron_TaLbCas12a(D832A)-nucNLS-UGI-NLS-P2A-GFP-N7-NLS	CBE	Expression		Km		p03039	PGE03966		PSB: 18_60
pCG342_pZmUBI-A3A-intron_nCas9-nucNLS-UGI-NLS-P2A-GFP-N7-NLS	CBE	Expression		Km		p03041	PGE03968		PSB: 18_61
pCG344_pGG-F-TaU3-gRNA-GRF1-Cas9-scaffold-G	gRNA	Entry		Cb		p03043	PGE03970
pCG345_pGG-B-HH-crRNA-GFP-rep2-HDV-C	gRNA	Entry		Cb		p03056	PGE04018		PSB: 18_62
pCG346_p35S-HH-crRNA-GFP-ABE-HDV-NosT	gRNA	Expression		Km		p03057	PGE04019		PSB: 18_63
pCG350_pGG-C-TaLbCas12a-D	CDS	Entry		Cb		p03058	PGE04020		PSB: 18_64
pCG354_pGG-B-HH-crRNA-TaTS13-HDV-B	gRNA	Entry		Cb		p03066	PGE04039
pCG355_pGG-B-HH-crRNA-TaTS60-HDV-B	gRNA	Entry		Cb		p03067	PGE04040
pCG360_pGG-B-BP-TadA8e-32aa-C	N-Terminal tag	Entry		Cb		p03069	PGE04042		PSB: 18_65
pCG361_pGG-A-TaU3-full-DR_crRNA-GFP-ABE-polyT-B	gRNA	Entry		Cb		p03070	PGE04043
pCG362_pGG-A-TaU3-mature-DR_crRNA-GFP-ABE-polyT-B	gRNA	Entry		Cb		p03071	PGE04044
pCG363_pGG-A-TaU3-tRNA-mature-DR_crRNA-GFP-ABE-polyT-B	gRNA	Entry		Cb		p03072	PGE04045
pCG364_pGG-A-TaU3-full-DR_crRNA-GFP-ABE-matureDR-polyT-B	gRNA	Entry		Cb		p03073	PGE04046
pCG365_pGG-A-TaU3-mature-DR_crRNA-GFP-ABE-matureDR-polyT-B	gRNA	Entry		Cb		p03074	PGE04047
pCG366_pGG-A-TaU3-tRNA-mature-DR_crRNA-GFP-ABE-matureDR-polyT-B	gRNA	Entry		Cb		p03075	PGE04048		PSB: 18_66
pCG367_pZmUBI-HH-crRNA-GFP-ABE-HDV-CamVter	gRNA	Expression		Km		p03076	PGE04049		PSB: 18_67
pCG371_pZmUBI-BP-TadA8e-TaLbCas12a(D832A)-3xSV40-NLS-G7T	ABE	Expression		Km		p03080	PGE04053		PSB: 18_68
pCG372_pZmUBI-BP-TadA8e-TaLbCas12a(D832A)-3xSV40-NLS-CamVT	ABE	Expression		Km		p03081	PGE04054		PSB: 18_69
pCG373_pZmUBI-BP-TadA8e-TaLbCas12a(D832A)-BP-NLS-G7T	ABE	Expression		Km		p03101	PGE04055		PSB: 18_70
pCG374_pZmUBI-BP-TadA8e-TaLbCas12a(D832A)-BP-NLS-CamVT	ABE	Expression		Km		p03102	PGE04056		PSB: 18_71
pCG375_pGG-AG_p35S-HH-crRNA-TaTS13-HDV-NosT	gRNA	Expression		Km		p03103	PGE04057
pCG376_pGG-AG_p35S-HH-crRNA-TaTS60-HDV-NosT	gRNA	Expression		Km		p03104	PGE04058
pCG378_pGG-B-HH-crRNA-TaTS105-HDV-B	gRNA	Entry		Cb		p03168	PGE04141
pCG379_pGG-B-HH-crRNA-TaTS112-HDV-B	gRNA	Entry		Cb		p03169	PGE04142
pCG380_pGG-B-HH-crRNA-TaTS121-HDV-B	gRNA	Entry		Cb		p03170	PGE04143
pCG381_pGG-B-HH-crRNA-TaTS242-HDV-B	gRNA	Entry		Cb		p03171	PGE04144
pCG382_pGG-AG_p35S-HH-crRNA-TaTS105-HDV-NosT	gRNA	Expression		Km		p03174	PGE04147
pCG383_pGG-AG_p35S-HH-crRNA-TaTS112-HDV-NosT	gRNA	Expression		Km		p03175	PGE04148
pCG384_pGG-AG_p35S-HH-crRNA-TaTS121-HDV-NosT	gRNA	Expression		Km		p03176	PGE04149
pCG385_pGG-AG_p35S-HH-crRNA-TaTS242-HDV-NosT	gRNA	Expression		Km		p03177	PGE04150
pCG391_pZmUBI-BP-TadA8e-TaLbCas12a(D156R-D832A)-3xSV40-NLS-G7T	ABE	Expression		Km		p03178	PGE04151		PSB: 18_72
pCG392_pZmUBI-BP-TadA8e-TaLbCas12a(D156R-D832A)-BP-G7T	ABE	Expression		Km		p03179	PGE04152		PSB: 18_73
pCG402_pGG-D-BP-P2A-GFP-N7-NLS	Fluorescent tag	Entry		Cb		p03243	PGE04217		PSB: 18_74
pCG403_pGG-B-BP-TadA9-32aa-C	N-Terminal tag	Entry		Cb		p03244	PGE04218		PSB: 18_75
pCG404_pGG-B-BP-2xSGGS-C	N-Terminal tag	Entry		Cb		p03245	PGE04219		PSB: 18_76
pCG405_pGG-A-TaU3-tRNA-mature-DR_crRNA-TaTS13-matureDR-polyT-B	gRNA	Entry		Cb		p03246	PGE04220
pCG406_pGG-A-TaU3-tRNA-mature-DR_crRNA-TaTS60-matureDR-polyT-B	gRNA	Entry		Cb		p03247	PGE04221
pCG407_pGG-A-TaU3-tRNA-mature-DR_crRNA-TaTS105-matureDR-polyT-B	gRNA	Entry		Cb		p03248	PGE04222
pCG408_pGG-A-TaU3-tRNA-mature-DR_crRNA-TaTS112-matureDR-polyT-B	gRNA	Entry		Cb		p03249	PGE04223
pCG409_pGG-A-TaU3-tRNA-mature-DR_crRNA-TaTS121-matureDR-polyT-B	gRNA	Entry		Cb		p03250	PGE04224
pCG410_pGG-A-TaU3-tRNA-mature-DR_crRNA-TaTS242-matureDR-polyT-B	gRNA	Entry		Cb		p03251	PGE04225
pCG414_pZmUBI-BP-TadA8e-TaLbCas12a(D832A)-BP-P2A-GFP-N7-G7T	ABE	Expression		Km		p03252	PGE04226		PSB: 18_77
pCG415_pZmUBI-BP-TadA8e-TaLbCas12a(D156R-D832A)-BP-P2A-GFP-N7-G7T	ABE	Expression		Km		p03253	PGE04227		PSB: 18_78
pCG416_pGG-A-TaU3-gRNA-ZmTS1-1-scaffold-B	gRNA	Entry		Cb		p03310	PGE04265
pCG417_pGG-A-TaU3-gRNA-ZmTS1-2-scaffold-B	gRNA	Entry		Cb		p03316	PGE04271
pCG418_pGG-B-TaU3-gRNA-ZmTS3-1-scaffold-C	gRNA	Entry		Cb		p03311	PGE04266
pCG419_pGG-B-TaU3-gRNA-ZmTS3-2-scaffold-C	gRNA	Entry		Cb		p03317	PGE04272
pCG420_pGG-C-TaU3-gRNA-ZmTS4-1-scaffold-D	gRNA	Entry		Cb		p03312	PGE04267
pCG421_pGG-C-TaU3-gRNA-ZmTS4-2-scaffold-D	gRNA	Entry		Cb		p03318	PGE04273
pCG422_pGG-D-TaU3-gRNA-ZmTS8-1-scaffold-E	gRNA	Entry		Cb		p03313	PGE04268
pCG423_pGG-D-TaU3-gRNA-ZmTS8-2-scaffold-E	gRNA	Entry		Cb		p03319	PGE04274
pCG424_pGG-E-TaU3-gRNA-ZmTS9-1-scaffold-F	gRNA	Entry		Cb		p03314	PGE04269
pCG425_pGG-E-TaU3-gRNA-ZmTS9-2-scaffold-F	gRNA	Entry		Cb		p03320	PGE04275
pCG426_pGG-F-TaU3-gRNA-ZmTS10-1-scaffold-G	gRNA	Entry		Cb		p03315	PGE04270
pCG427_pGG-F-TaU3-gRNA-ZmTS10-2-scaffold-G	gRNA	Entry		Cb		p03321	PGE04276
pCG428_Zm-gRNA-array1-Cas9_ZmUBI-GFP-N7	gRNA	Expression		Km		p03324	PGE04279
pCG429_Zm-gRNA-array2-Cas9_ZmUBI-GFP-N7	gRNA	Expression		Km		p03325	PGE04280
pCG430_Zm-gRNA-array1-Cas9	gRNA	Expression		Km		p03326	PGE04281
pCG431_Zm-gRNA-array2-Cas9	gRNA	Expression		Km		p03327	PGE04301
pCG432_pGG-B-tRNA-matDR-BbsI-ccdB-BbsI-C	gRNA	Entry		Cb		p03254	PGE04228		PSB: 18_79
pCG434_pZmUBI-BP-TadA9-TaLbCas12a(D156R-D832A)-BP-G7T	ABE	Expression		Km		p03255	PGE04229		PSB: 18_80
pCG435_pGG-C-TaLbCas12a(D156R)-D	CDS	Entry		Cb		p03256	PGE04230		PSB: 18_81
pCG436_pZmUBI-BP-BP-TaLbCas12a-BP-P2A-GFP-N7-G7T	CRISPR	Expression		Km		p03257	PGE04231		PSB: 19_01
pCG437_pZmUBI-BP-BP-TaLbCas12a(D156R)-BP-P2A-GFP-N7-G7T	CRISPR	Expression		Km		p03258	PGE04232		PSB: 19_02
pCG439_pGG-A-TaU3-tRNA-mature-DR_crRNA-ZmTS1-matureDR-polyT-B	gRNA	Entry		Cb		p03260	PGE04234
pCG440_pGG-A-TaU3-tRNA-mature-DR_crRNA-ZmTS3-matureDR-polyT-B	gRNA	Entry		Cb		p03261	PGE04235
pCG441_pGG-A-TaU3-tRNA-mature-DR_crRNA-ZmTS4-matureDR-polyT-B	gRNA	Entry		Cb		p03262	PGE04236
pCG442_pGG-A-TaU3-tRNA-mature-DR_crRNA-ZmTS8-matureDR-polyT-B	gRNA	Entry		Cb		p03263	PGE04237
pCG443_pGG-A-TaU3-tRNA-mature-DR_crRNA-ZmTS9-matureDR-polyT-B	gRNA	Entry		Cb		p03264	PGE04238
pCG444_pGG-A-TaU3-tRNA-mature-DR_crRNA-ZmTS10-matureDR-polyT-B	gRNA	Entry		Cb		p03265	PGE04239
pCG447_pZmUBI-tRNA-mature-DR_crRNA-GFP-ABE-matureDR-polyT-NosT	gRNA	Expression		Km		p03348	PGE04322		PSB: 19_03
pCG449_pZmUBI-BP-TadA8e-nCas9-BP-G7T	ABE	Expression		Km		p03350	PGE04324		PSB: 19_04
pCG450_pZmUBI-BP-TadA8e-nCas9-BP-P2A-N7-NLS-G7T	ABE	Expression		Km		p03351	PGE04325		PSB: 19_05
pCG451_pGG-B-BP-TadA8e-6xGGGGS-C	N-Terminal tag	Entry		Cb		p03417	PGE04380		PSB: 19_06
pCG454_pGG-B-BP-A3Aintron-6xGGGGS-C	N-Terminal tag	Entry		Cb		p03420	PGE04402		PSB: 19_07
pCG457_pGG-B-BP-TadA9-6xGGGGS-C	N-Terminal tag	Entry		Cb		p03423	PGE04405		PSB: 19_08
pCG463_pZmUBI-BP-TadA8e-6xGGGGS-TaLbCas12a(D156R-D832A)-BP-G7T	ABE	Expression		Km		p03429	PGE04411		PSB: 19_09
pCG466_pZmUBI-BP-TadA9-6xGGGGS-TaLbCas12a(D156R-D832A)-BP-G7T	ABE	Expression		Km		p03432	PGE04414		PSB: 19_10
pCG469_pZmUBI-BP-A3A-intron_nCas9-nucNLS-UGI-SV40-NLS	CBE	Expression		Km		p03434	PGE04416		PSB: 19_11
pCG470_pZmUBI-BP-A3A-intron_nCas9-nucNLS-UGI-SV40-NLS-P2A-GFP-N7	CBE	Expression		Km		p03435	PGE04417		PSB: 19_12
pCG471_pZmUBI-BP-TadA9-TaLbCas12a(D156R-D832A)-BP-P2A-GFP-N7-G7T	ABE	Expression		Km		p03436	PGE04418		PSB: 19_13
pCG475_pGG-A-gRNA-TaTS13-ABE-gRNA-B	gRNA	Entry		Cb		p03477	PGE04459
pCG476_pGG-A-gRNA-TaTS105-ABE-gRNA-B	gRNA	Entry		Cb		p03478	PGE04460
pCG477_pGG-A-gRNA-TaTS112-ABE-gRNA-B	gRNA	Entry		Cb		p03479	PGE04461
pCG478_pGG-A-gRNA-TaTS121-ABE-gRNA-B	gRNA	Entry		Cb		p03480	PGE04462
pCG479_pZmUBI-BP-TadA9-6xGGGGS-TaLbCas12a(D156R-D832A)-BP-P2A-GFP-N7-G7T	ABE	Expression		Km		p03481	PGE04463		PSB: 19_14
pCG480_pGG-B-HH-crRNA-ZmTS1-HDV-C	gRNA	Entry		Cb		p03542	PGE04523
pCG481_pGG-B-HH-crRNA-ZmTS3-HDV-C	gRNA	Entry		Cb		p03543	PGE04524
pCG482_pGG-B-HH-crRNA-ZmTS4-HDV-C	gRNA	Entry		Cb		p03544	PGE04525
pCG483_pGG-B-HH-crRNA-ZmTS8-HDV-C	gRNA	Entry		Cb		p03545	PGE04526
pCG484_pGG-AG_p35S-HH-crRNA-ZmTS1-HDV-NosT	gRNA	Expression		Km		p03546	PGE04527
pCG485_pGG-AG_p35S-HH-crRNA-ZmTS3-HDV-NosT	gRNA	Expression		Km		p03547	PGE04528
pCG486_pGG-AG_p35S-HH-crRNA-ZmTS4-HDV-NosT	gRNA	Expression		Km		p03548	PGE04529
pCG487_pGG-AG_p35S-HH-crRNA-ZmTS8-HDV-NosT	gRNA	Expression		Km		p03549	PGE04530
pCG489_pZmUBI-BP-A3A-intron-6xGGGGS-TaLbCas12a(D156R-D832A)-nucNLS-UGI-SV40-P2A-GFP-N7-NLS-G7T	CBE	Expression		Km		p03610	PGE04573		PSB: 19_15
pCG490_pZmUBI-BP-A3A-intron-XTEN-TaLbCas12a(D156R-D832A)-nucNLS-UGI-SV40-P2A-GFP-N7-NLS-G7T	CBE	Expression		Km		p03611	PGE04574		PSB: 19_16
pGG-A-35SP-B	Promoter	Entry		Cb		p00232	PGE00288	Lampropoulos et al., 2013	Addgene: 48815
pGG-AG-kan	Cloning	Destination		Km		p00343	PGE00401	Blomme et al., 2021	PSB: 14_32
pGG-A-TaU3-tRNA-mature-DR-LbCas12a-BsbI-ccdB-BsbI-B	gRNA	Entry		Cb		MAMEE			PSB: 17_79
pGG-A-ZmUBILP-B	Promoter	Entry		Cb		p00160	PGE00195		PSB: 6_55
pGG-B-A3Aintron-XTEN-C	N-Terminal tag	Entry		Cb		p01660	PGE02454		PSB: 19_17
pGG-B-A3Bintron-XTEN-C	N-Terminal tag	Entry		Cb		p01661	PGE02455		PSB: 19_18
pGG-B-APOBEC1intron-XTEN-C	N-Terminal tag	Entry		Cb		p01287	PGE01944		PSB: 19_19
pGG-B-APOBEC1-XTEN-C	N-Terminal tag	Entry		Cb		p01286	PGE01943		PSB: 19_20
pGG-B-Linker-C	Linker	Entry		Cb		p00233	PGE00289	Lampropoulos et al., 2013	Addgene: 48821
pGG-B-linkerII-G	Linker	Entry		Gm		p00180	PGE00216	Decaestecker, Buono et al., (2019)	PSB: 8_34
pGG-B-nuc-NLS-C	NLS	Entry		Cb		p00950	PGE01525	ward dissertation?	PSB: 19_21
pGG-B-SV40-NLS-C	NLS	Entry		Cb		p00825	PGE01407	ward dissertation?	PSB: 19_22
pGG-B-TadA7.10d-C	N-Terminal tag	Entry		Cb		p00513	PGE00904		PSB: 19_23
pGG-B-TaU3-tRNA-mature-DR-LbCas12a-BsbI-ccdB-BsbI-C	gRNA	Entry		Cb					PSB: 17_80
pGG-C-Cas9(D10A)-D	CDS	Entry		Cb		p00039	PGE00048	Hu et al., 2019	PSB: 8_55
pGG-C-GFP-D	CDS	Entry		Cb		p00228	PGE00284	Lampropoulos et al., 2013	Addgene: 48827
pGG-C-TaU3-tRNA-mature-DR-LbCas12a-BsbI-ccdB-BsbI-D	gRNA	Entry		Cb					PSB: 17_81
pGG-D-linker-N7-NLS-E	NLS	Entry		Cb		p00240	PGE00294	Lampropoulos et al., 2013	Addgene: 48837
pGG-D-PmCDA1-E	C- terminal tag	Entry		Cb		p01346	PGE02061		PSB: 19_24
pGG-D-TaU3-tRNA-mature-DR-LbCas12a-BsbI-ccdB-BsbI-E	gRNA	Entry		Cb					PSB: 18_01
pGG-D-UGI-SV40-NLS-E	C- terminal tag	Entry		Cb		p00038	PGE00047		PSB: 19_25
pGG-E-G7T-F	Terminator	Entry		Cb		p00044	PGE00053	Houbaert et al. (2018)	PSB: 6_70
pGG-E-NOST-F	Terminator	Entry		Cb		p00230	PGE00286	Decaestecker, Buono et al., (2019)	PSB: 6_68
pGG-E-TaU3-tRNA-mature-DR-LbCas12a-BsbI-ccdB-BsbI-F	gRNA	Entry		Cb					PSB: 18_02
pGG-F-A-AarI-AarI-G-G	Cloning	Entry		Cb		p00371	PGE00463	Decaestecker, Buono et al., (2019)	PSB: 10_40
pGG-F-linkerII-G	Linker	Entry		Gm		p00045	PGE00207	Decaestecker, Buono et al., (2019)	PSB: 8_38
pGG-F-TaU3-tRNA-mature-DR-LbCas12a-BsbI-ccdB-BsbI-G	gRNA	Entry		Cb					PSB: 18_03
pGON005_pZmUBI_EvoFerny-nCas9-3xSV40NLS_G7T	CBE	Expression		Km		p03304	PGE04259		PSB: 19_26
pGG-A-TaU3-ccdBCmR-B	gRNA	Entry		Cb		p01356	PGE02051		PSB: 12_22
pGG-B-TaU3-ccdBCmR-C	gRNA	Entry		Cb		p01357	PGE02052		PSB: 12_23
pGG-C-TaU3-ccdBCmR-D	gRNA	Entry		Cb		p01358	PGE02053		PSB: 12_24
pGG-D-TaU3-ccdBCmR-E	gRNA	Entry		Cb		p01359	PGE02054		PSB: 12_25
pGG-E-TaU3-ccdBCmR-F	gRNA	Entry		Cb		p01360	PGE02055		PSB: 12_26
pGG-F-TaU3-ccdBCmR-G	gRNA	Entry		Cb		p01361	PGE02056		PSB: 12_27
