## Additional file 8 for "Systematic optimization of Cas12a base editors in wheat and maize using the ITER platform"

### Sheet: Sheet1
Name	Gene name	ID	gRNA / crRNA	Description	Amplicon sequence
Ta-TS13-A	na	TraesCS3A02G492900	TTGGACGCTAATAACACGGCATG	Cas12a NGS	CATTTCACCATTGTTATTTTTGCACATTAACACCATATGCTCCACAAATTTCTATCATGATAAAATGGAAACATACACGTGAAAAAAAAGACTTCTGATTGAACATTTCTTGGACGCTAATAACACGGCATGGGTCTCTTCACTTTTGCAGCTATGTGGTTGTCTACTTCTCAATCCTGTTTTTTCGTTATCAAGCTGGCCATGTGACGGATGAGAT
Ta-TS13-D	na	TraesCS3D02G500600	TTGGACGCTAATAACACGGGATG	Cas12a NGS	CATTTCACCATTGTTATTTTTGCACATTAACACGGTATGCTCCCCAAATTTCTATCATGATAAAATGAAAACATACACGTGAAAAAAATGACTTCTGATGAACATTTCTTGGACGCTAATAACACGGGATGGATCTCTTCACTTCTGCAGCTATGTGGTTGTCTACTTCTCAATCCTGTTTTTTCGTTATCAAGCTGGCCATGTGACGGATGAGAT
Ta-TS13-B	na	TraesCS3B02G554300	TTGGACGCTAATAACACGGTATG	Cas12a NGS	CATTTCACCATTGTTATTTTTGCACACTAACACCGTATGCTCCCCAAATTTCTATCATGATAAAATGGAAACATACATGTGAAAAAAAGAGACTTCTGATCGAACATTTCTTGGACGCTAATAACACGGTATGGATCTCTTCACTTTTGCAGCTATGTGGTTGTCTATTTCTCAATCCTGTTTTTTCGTTATCAAGCTGGCCATGTGACGGATGAGAT
Ta-TS60-D	na	TraesCS5D02G380900	TCTCCTACAAAGCTAGAGTAAGG	Cas12a NGS	CCTGTGAGCAAACAGTGTGCATGCTGTAGTTTGTCTTTACTGTATAAAGTGTTGAAGCATGACATGACCCATGCATGCACGCTGGCTTTTCTCTCCTACAAAGCTAGAGTAAGGGTAAGCCATGCTACGAGTTTCGTTTGGCATCTACTACAGGCCTCTCCCTTCCAGTAGGAGTACTTACCATTCTTTCTACCCCCTATG
Ta-TS60-B	na	TraesCS5B02G373600	TCTCCTACAAAGCTAGAGTAACA	Cas12a NGS	CCTGTGAGCAAACAGTGTGCATGCTGTAGTTTGTCTTTACTGTATAAAGTGTTGAAGCATGACATGACCCATGCATGCACGCTGGCTTTTCTCTCCTACAAAGCTAGAGTAACAGTTAGGGTAAGCCATGCTACCAGTTTCGTTTGGCATCTACTACAGGCCTCTCCCTTCCAGTAGGAGTCCTTACCATTCTTTCTACCCCCTATG
Ta-TS60-A	na	TraesCS5A02G371500	TCTCCTACAAAGCTAGAGTATCA	Cas12a NGS	CCTGTGAGCAAACAGTGTGCATGCTGTAGTTTGTCTTTACTGTATAAAGTGTTGAAGCATGACATGACCCATGCATGCACGCTGGCTTTTCTCTCCTACAAAGCTAGAGTATCAGTTAGGGTAAGCTATGCTAGGAGTTTCGTTTGGCATCTACTACATGCCTCTCCCTTCCAGTAGGAGTACTTACCATTCTTTCTACCCCCTATG
Ta-TS105-B	na	TraesCS3B02G299400	GTCTTACAAGAGGAAAGGTGGGG	Cas12a NGS	GCGTGCAGATCCTTACCGAATCTCGGCCGGCGGGGCACGATCTCCCATCGACTGACGCAGTGGCGGCCCTTGGTTTCGTCTTACAAGAGGAAAGGTGGGGTTGGGGTGGCGAGTGGTGGGGGAAGGGCCAGCAGGAGTCAGTAGCGCTAGCCGCCGCGCCCAGCGCGGCAGAAGCGATGCGGCTCCAGGCGAGGAGGTCAACGAGGAAG
Ta-TS105-A	na	TraesCS3A02G266100	GTCTTAGAAGAGGAAAGGTGGGG	Cas12a NGS	GCGTGCAGATCCTTACCGAATCTCGGCCGGCGGGGCACGATCTCCCATCGACTGACGCGGTGGCGGCCCTTGGTTTCGTCTTAGAAGAGGAAAGGTGGGGTTGGGGTGGCGAGTGGTGGGGGAAGGGCCAGCAGGAGTCAGTAGCGCTAGCCGCCGCGCCCAGCGCGGCAGAAGCGATGCGGCTCCAGGCGAGGAGGTCAACGAGGAAG
Ta-TS105-D	na	TraesCS3D02G266200	GTCTTAGAAGAGGAAAGGTGGGG	Cas12a NGS	GCGTGCAGATCCTTACCGAATCTCGGCCGGCGGGGCACGATCTCCCATCGACTGACGCAGTGGCGGCCCTTGGTTTCGTCTTAGAAGAGGAAAGGTGGGGTTGGGGTGGCCAGTGGTGGGGGAAGGGCCAGCAGGAGTCAGTAGCGCTAGCCGCCGCGCCCAGCGCGGCAGAAGCGATGCGGCTCCAGGCGAGGAGGTCAACGAGGAAG
Ta-TS112-D	na	TraesCS5D02G411900	AAGATAAATATGAGTCAGACGGT	Cas12a NGS	CCCTCTCCAATAGGAAGCACACTCTACTGAGTACTGACCAACCGAGCACTGTTCTCCATCAAGTAGATGGAGATTAGTTTGCTATATTTGAAAAGTTATTTTGGAAATTACGGCTGCAGCTGTACCTTGCAATTTAAAGATAAATATGAGTCAGACGGTGCTGGATCCAGGATCGAACCCTGGCGGGTGGCGTGCATGCCCGCATGACCAGCCAACCGGGGTATATC
Ta-TS112-B	na	TraesCS5B02G406400	AAGATAAATACGAGTCAGACGGT	Cas12a NGS	CCCTCTCCAATAGGAAGCACACTCCACTGACCAACCGAGCACCATTCTCCATCAAGTAGATGGAGATTAGTTTGCTATATTTGAAAAGTTATTTTGGAAATTACGGCTGCAGCTGTACCTTGCAATTTAAAGATAAATACGAGTCAGACGGTGCTGGATCCAGGATCGAACCCTGGCGGGTGGCGTGCATGCCCGCATGACCAGCCAACCGGGGTATATC
Ta-TS112-A	na	TraesCS5A02G401700	AAGATAAATATGAGTCAGACCGT	Cas12a NGS	CCCTCTCCAATAGGAAGCACACTCCACTGACCAACCAAGCACCGTTCTCCATCAAGTAGATGGAGATTAGTTTGCTATATTTGAAAAGTTATTTTGGAAATTACGGCTGCAGCTGTACCTTGCATTTAAAGATAAATATGAGTCAGACCGTGCTGGATCCAGGATCGAACCCTGGCGGGTGGCGTGTGCATGCCCGCATGACCAGCCAACCGGGGTATATC
Ta-TS121-A	na	TraesCS4A02G123200	TCTGACTAATATTGCTCGTCTTT	Cas12a NGS	AGTTGTTTGGTTTATCCTTGAGGTCTGGTAGCAATAATAAGGCTGGTGGGAATAATACAAATAATAATGCTACGTCGTACATTATGTTTCGAAATCCAGATTTGTCTGACTAATATTGCTCGTCTTTGAAGGCGAGTGGTCTAATGGCATCGACTTGGCTGAGAGCGCTAATGCACGCCCATACCAGCCCACGCCAGGGGACTACCACTTGGTGGGGGACACCAGGCAGACATTCA
Ta-TS121-D	na	TraesCS4D02G182700	TCTCCCTAATATTGCTCGTCTTT	Cas12a NGS	AGTTGTTTGGTTTATCCTTGAGGTTTGGTAGCAATAATAAGTCTAGTGGGAACAATATACAAATAATAATGCTACGTCGTACATTATGTTTCGAAATCCAGATTTGTCTCCCTAATATTGCTCGTCTTTGAAGGCGAGTGGTCTAATGGCATCGACTTGGCTGAGAGCGCTAATGCACGCCCATACCAGCCATCGCCAGGGGACTACCACTTGGTGGGGGACACCAGGCAGACATTCA
Ta-TS121-B	na	TraesCS4B02G181200	TCTCACTAATATTGCTCGTCTTT	Cas12a NGS	AGTTGTTTGGTTTATCCTTGAGGTCTGGTAGCAATAATAAGTCTAGTGGGAATAATACAAATAACAATGCTACGTCGTACATTATGTTTCGAAATCCAGATTTGTCTCACTAATATTGCTCGTCTTTGAAGGCGAGTGGTCTAATGGCATCAACTTGGCTGAGAGCGCTAATGCACGCCCATACCAGCCATCGCCTGGGGACTACCACTTGGTGGGGGACACCAGGCAGACATTCA
Ta-TS242-A	na	TraesCS7A02G331800	GAAGAGTGGTTCAAAGCACAAAG	Cas12a NGS	TGCACCCCTAGTTTTAGGCGCTACCACCTTGCCTAGCGCCTAGCATCTTTTAGAAGAGTGGTTCAAAGCACAAAGTTCTACATGGGCATCGCATCTGAACCTCCACTTGTTAATTGTTATGATCTATCGTACTCACAATCACCGTCATATTGTTCCACAAATTTCCTGCTAATTTGGTAACTATGGTGTTTACTGAACA
Ta-TS242-B	na	TraesCS7B02G243400	GAACAGTGGTTCAAAGCACAAAG	Cas12a NGS	TGCACCCCTAGTTTTAGGCGCTACCATCTTGGCCAGCGCCTAGCATCTTTTAGAACAGTGGTTCAAAGCACAAAGTTCTACATGGGCATCGCATCTGAACTTCCACTTGTTAACTGTTACTTTGATCTGTTGTACTCGCAATTCACCGTCATAGTTCCACAAATTTCCTGTTAATTTGGTAACTATGGTGTTTACTGAACA
Ta-TS242-D	na	TraesCS7D02G339900	GAACAGTGGTTCAAAGCACAAAG	Cas12a NGS	TGCACCCCTAGTTTTAGGCGCTACCACCTTGCTTAGCGCCTAGCATCTTTTAGAACAGTGGTTCAAAGCACAAAGTTCTACATGGGCATCGCATCCGAACTTCCACTTGTTAATTGTTACTTTGATCTGTCGTACTCGCAATTCACCGTCATATTGTTCCACAAATTTCTTGTTAATTTGGTAACTATGGTGTTTACTGAACA
TaLOX-S2	LOX	TraesCS5B02G382200	CTTCCTGGGCTACACGCTCA	Cas9 Sanger	GTCCCCTTCCTTCCGATCTAATCTCCCCGTAATCAACGTCTGTGCACTTGGTCTGACGATCCGCATGTATGTATGGCTGGCGCAGAGCCCGACCACGAGAGCCGGCTGCTGCCGCTGGTGGGGAACGTCTACGTGCCGCGCGACGAGCTCTTCGGCCACCTCAAGCAGTCCGACTTCCTGGGCTACACGCTCAAGGCGCTGGTGGACGGGATCATACCAGCCACCCGCACCTACGCCGACCTCTCTCCCGGCGAGTTCGACTCCTTCGCCGACATCCTCAAGCTCTACGAGGGCGGCATCAAGCTGCCCAACATCCCGGCCCTCGAGGAGGTGCGCAAGCGCTTCCCGCTCCAGCTCGTCAAGGACCTCATCCCCATGGGCGGCGACTTCCTCCTCAAG…
TaLOX-S3	LOX	TraesCS5B02G382200	AAGGACCTCATCCCCATGGG	Cas9 Sanger	GTCCCCTTCCTTCCGATCTAATCTCCCCGTAATCAACGTCTGTGCACTTGGTCTGACGATCCGCATGTATGTATGGCTGGCGCAGAGCCCGACCACGAGAGCCGGCTGCTGCCGCTGGTGGGGAACGTCTACGTGCCGCGCGACGAGCTCTTCGGCCACCTCAAGCAGTCCGACTTCCTGGGCTACACGCTCAAGGCGCTGGTGGACGGGATCATACCAGCCACCCGCACCTACGCCGACCTCTCTCCCGGCGAGTTCGACTCCTTCGCCGACATCCTCAAGCTCTACGAGGGCGGCATCAAGCTGCCCAACATCCCGGCCCTCGAGGAGGTGCGCAAGCGCTTCCCGCTCCAGCTCGTCAAGGACCTCATCCCCATGGGCGGCGACTTCCTCCTCAAG…
TaMLO	MLO	TraesCS4D02G319100	GAACTGGTATTCCAAGGAGG	Cas9 Sanger	TGGCCTAATTGGTGTGTGTTTTTCTGGCAGGGCAAGGTGTCGCTAATGTCCACGGGCAGCTTGCACCAGCTCCACATATTCATCTTCGTGCTCGCCGTCTTCCATGTCACCTACAGCGTCATCATCATGGCTCTAAGCCGTCTCAAAATGAGTCTGTCAGGCCTACCTGTTCATGCTTCGGTAAAGCAATAAAACTACTTGCTACCAATCCCTAATCTGCTCCCTCAGGCATAATATTGTTCCTTCTTTCCTGCTGCAGATGAGGACATGGAAGAAATGGGAGACAGAGACCGCCTCCTTGGAATACCAGTTCGCAAATGGTCAGACAATTTCCGAAATGAAACCTGACTGATGCATTTACAAACGCACGCAGGCAGGCATGATCAGAGTGAGTGAACT…
Ta-TS13.1-B	na	TraesCS3B02G554300	TAGAAATTTGGGGAGCATA	Cas9 Sanger	ACACGGAGAAGGCAAAATACAGAAGGACTGCAGCCTGAAGAAACCCAAATAAAATTGCTTTGATTTTAGAAAAAAAAAATGAGTCTGTTTAGAAATGGAAGCCTTTTTGCCGCTTCTCCATGGGTAGGGCCTAGAGGCTGAAAACTTGGCGGTGTGCGGTTGGTCTCATCAGGGTTTATGCCTTTTGCTCGTTATTGCACAACCATCGTGTTCATTTCACCATTGTTATTTTTGCACACTAACACCGTATGCTCCCCAAATTTCTATCATGATAAAATGGAAACATACATGTGAAAAAAAGAGACTTCTGATCGAACATTTCTTGGACGCTAATAACACGGTATGGATCTCTTCACTTTTGCAGCTATGTGGTTGTCTATTTCTCAATCCTGTTTTTTC…
Ta-TS105.1-B	na	TraesCS3B02G299400	ACGAGGAAGGTTCTCCGAGA	Cas9 Sanger	CAAGAAACAGGAAATGGCTAAGCATGGTGCTAAATAGGGAGATGGGGAGCAGACCTGAAGAGTATGTGGTGAGAAGCGAGGAATATGCCAAGCCGAACGATGAGCCGCGGCTTCGGCTGCGTATCTTCCTTAGCTGACGGCTCCATGGCTGCAATTTGGTCTAGGTCTTCAGGTGGGCGTGCAGATCCTTACCGAATCTCGGCCGGCGGGGCACGATCTCCCATCGACTGACGCAGTGGCGGCCCTTGGTTTCGTCTTACAAGAGGAAAGGTGGGGTTGGGGTGGCGAGTGGTGGGGGAAGGGCCAGCAGGAGTCAGTAGCGCTAGCCGCCGCGCCCAGCGCGGCAGAAGCGATGCGGCTCCAGGCGAGGAGGTCAACGAGGAAGGTTCTCCGAGAAGG…
Ta-TS112.1-A	na	TraesCS5A02G401700	CTGGATCCAGGATCGAACCC	Cas9 Sanger	ACAACCATGCCACTCCTAGACATCACTACATCCACATATTTCTACTTAGAAACACCACGTTTACTGAATACACCTAAAGGGATCTTTGCCCATATGGAGTTTTATTTTCTTTGAAAAACAGACAATCACGGCCCCTAACAAGCGCACACACACGCACACTCATGACTGAAGACTCAACAGGCTGTCACCTAATACTAGGAAAACCCCAAGGGTGTTAGTAAGGCACATAGTCGATCCCAGGAATTGATCCCTCTCCAATAGGAAGCACACTCCACTGACCAACCAAGCACCGTTCTCCATCAAGTAGATGGAGATTAGTTTGCTATATTTGAAAAGTTATTTTGGAAATTACGGCTGCAGCTGTACCTTGCATTTAAAGATAAATATGAGTCAGACCGT…
Ta-TS121.1-D	na	TraesCS4D02G182700	GCCCATACCAGCCATCGCCA	Cas9 Sanger	TCAGCAATGGAATCAGGAAGGTGCTCCCTGTTTTTCTAAAAAAAAAATAGTTGTTTGGTTTATCCTTGAGGTTTGGTAGCAATAATAAGTCTAGTGGGAACAATATACAAATAATAATGCTACGTCGTACATTATGTTTCGAAATCCAGATTTGTCTCCCTAATATTGCTCGTCTTTGAAGGCGAGTGGTCTAATGGCATCGACTTGGCTGAGAGCGCTAATGCACGCCCATACCAGCCATCGCCAGGGGACTACCACTTGGTGGGGGACACCAGGCAGACATTCATAGGTTGAATTGGAGGAACATGAAGCAGCTAGCAGTCTCCTATCTAGCCTAGGTATGCTCAGTCAGTTTACCATAGCGTTGCTCTAGCCTCAAACACAAGTACGTACGGGTAC…
Zm-TS1	fasciated ear3	Zm00001d040130	ACACGGGAAATTACAGCAGGAGA	Cas12a NGS	CAGTGCCACAATCTCGAAGCAACAGTTGAGGAGCAGGGCACGAGTGCGACGAAGGACGAACACAAGACAAAAACAGCAGAGGCTACCGGAAGGCCAGAAATTCTGGAAGCGAGACGAGGAAGGTTTTAACACGGGAAATTACAGCAGGAGATTTGGTGGCGACTTGGCGTGCGTCCTGCATCCCCAAACAGGGCACCAATTTCATTTCGGAGGCTACCGACTTGCTCCTCCTTTC
Zm-TS3	small kernel 1	Zm00001d007100	GGAAGGCGCAGATCGAGTCCGCG	Cas12a NGS	GACGAGATGCCGGAGAGAGACGCCGTCGCGTGGAACTGCATGGTTACTGGGTACGCGAGGGCTGGGAGATCAGAGGAAACCCTGGAACTGTTTCGGAAGGCGCAGATCGAGTCCGCGGGTATGGCGAGGGATCTGCGGGCCGTGCCGAGCGTGCTGAATGTCTGCGCAGACGAAGGGCAGCTGATGAAAGGGAGAGAGATCCATGGCAGGATGGCGCGGTGCCTTGCTTCTAGTT
Zm-TS4	liguleless2	Zm00001d042777	TCGTACGTACGTACCATGCATGC	Cas12a NGS	AAAACGTGTGCTGCCAACTGACTAGTATTAGCGGACTATTAACTCCGGTTTTATCGTACGTACGTACCATGCATGCAGGCGCCGCCATGTTCGACATGGAGTACGCGCGGTGGCTTGACGACGACACCAAGCGGCTGGCGGAGCTCCGAGGCGGGCTGCAGGCGCACCTGCTGGACGGCAACCTGGGACTCATCGTGGAGGAGTGCATGCAGCACTACGACGAGCTGTTCCA
Zm-TS8	dwarf4	Zm00001d028325	CATAGCACTAGCACCTGCTTTTG	Cas12a NGS	CTTCTTCCTCGAAGGGTGCCCTAAGGCCGTGCAAGAACTCCGGGTACAAATCCGAACCAACAACAATCAGTTAATTTTACATAGCACTAGCACCTGCTTTTGTTCACTGGTCGGTCCGTTTTCAAACTTTGCACAGTGAGCTAGCTAGGTCCATGTTGGTCAAAACAAAACATGGAATTATTATTATATATAGATAGATAAATAATAGTTTACACCGGCATATGACTTGCAGGA
Zm-TS9	empty pericarp 16	Zm00001d011559	CCAACCATCTCAGAGAACATGTC	Cas12a NGS	ACCAGATTAGGCGAGACCCCTCTCCTCCCCATTTCATGAAATATCTTTAAGGCATCATCAAAGCAGCCCTCCCTTGCAAGCCAATGGATAACAGTGGTGTAAGTAACGACGGTAGGTGCAATGCATTTCCCAACCATCTCAGAGAACATGTCGAGGGCCTCCGCCAGGCGGCCGCGGCGGCAGAGCCCGTCGATGATGGTGTTGTAGGAGCATACATCGGGTTTGGGGATGTTCC
Zm-TS10	compact plant 2	Zm00001d027886	TCTGGCCTCCTACATCGTACAGC	Cas12a NGS	AGGAAACTGGGCTTACTCGCTAATGGCAGCACAGAATATTACAGCATTAACACCTTCGAAAAGATGGATCCATTTCCTTCTCTCGTTTCTCTGGCCTCCTACATCGTACAGCCTATAGACCTCTCCGCCTCTTTTGCTCTCTCCTAGAGGGCTGCAGGGAAAAAAACTGATTATTAGAGTTATATCTAACTAATAATAAGCAAATAGCATAACCAAGGAATACCTAAACTGAGTT
Zm-TS1.1	fasciated ear3	Zm00001d040130	GGGCACCAATTTCATTTCGG	Cas9 Sanger	AGATGCGAAGACACAAGGGGATCAAGCAGAGGTCTCGTCCAACAGTGAACTGAATGTGCAGCGGCGCACAGCAAAACAGTGCCACAATCTCGAAGCAACAGTTGAGGAGCAGGGCACGAGTGCGACGAAGGACGAACACAAGACAAAAACAGCAGAGGCTACCGGAAGGCCAGAAATTCTGGAAGCGAGACGAGGAAGGTTTTAACACGGGAAATTACAGCAGGAGATTTGGTGGCGACTTGGCGTGCGTCCTGCATCCCCAAACAGGGCACCAATTTCATTTCGGAGGCTACCGACTTGCTCCTCCTTTCGCTCGCAAACGGTTTTTGGATTGGAGCTCAAAGCAGGCAGCAGGGGAGCACCGAGAAAGGGCGTGTGACGAGGACGGGCAAAGCCGAA…
Zm-TS1.2	fasciated ear3	Zm00001d040130	CCTCGTCACACGCCCTTTCT	Cas9 Sanger	AGATGCGAAGACACAAGGGGATCAAGCAGAGGTCTCGTCCAACAGTGAACTGAATGTGCAGCGGCGCACAGCAAAACAGTGCCACAATCTCGAAGCAACAGTTGAGGAGCAGGGCACGAGTGCGACGAAGGACGAACACAAGACAAAAACAGCAGAGGCTACCGGAAGGCCAGAAATTCTGGAAGCGAGACGAGGAAGGTTTTAACACGGGAAATTACAGCAGGAGATTTGGTGGCGACTTGGCGTGCGTCCTGCATCCCCAAACAGGGCACCAATTTCATTTCGGAGGCTACCGACTTGCTCCTCCTTTCGCTCGCAAACGGTTTTTGGATTGGAGCTCAAAGCAGGCAGCAGGGGAGCACCGAGAAAGGGCGTGTGACGAGGACGGGCAAAGCCGAA…
Zm-TS3.1	small kernel 1	Zm00001d007100	TCGTCGCTGATATCTTGCTA	Cas9 Sanger	ACGGACACCATCTCCTCGTAAACCCTCAGCGCTTCCTTTCCCATGCCATGGACGCCGTAGCAAGATATCAGCGACGACCAGCTCACCACGTTCCTCTCCTCCATGCTCGCGAACACCGCCTGCGCTCCGTCAACCTGGCCACACTTACCGTACATGTCTATCAACGCGTTCCCCACCACGGTATCTGAACTAGAAGCAAGGCACCGCGCCATCCTGCCATGGATCTCTCTCCCTTTCATCAGCTGCCCTTCGTCTGCGCAGACATTCAGCACGCTCGGCACGGCCCGCAGATCCCTCGCCATACCCGCGGACTCGATCTGCGCCTTCCGAAACAGTTCCAGGGTTTCCTCTGATCTCCCAGCCCTCGCGTACCCAGTAACCATGCAGTTCCACGCGACG…
Zm-TS3.2	small kernel 1	Zm00001d007100	GCGCCTTCCGAAACAGTTCC	Cas9 Sanger	ACGGACACCATCTCCTCGTAAACCCTCAGCGCTTCCTTTCCCATGCCATGGACGCCGTAGCAAGATATCAGCGACGACCAGCTCACCACGTTCCTCTCCTCCATGCTCGCGAACACCGCCTGCGCTCCGTCAACCTGGCCACACTTACCGTACATGTCTATCAACGCGTTCCCCACCACGGTATCTGAACTAGAAGCAAGGCACCGCGCCATCCTGCCATGGATCTCTCTCCCTTTCATCAGCTGCCCTTCGTCTGCGCAGACATTCAGCACGCTCGGCACGGCCCGCAGATCCCTCGCCATACCCGCGGACTCGATCTGCGCCTTCCGAAACAGTTCCAGGGTTTCCTCTGATCTCCCAGCCCTCGCGTACCCAGTAACCATGCAGTTCCACGCGACG…
Zm-TS4.1	liguleless2	Zm00001d042777	CCGCAGCTGGACCCGCTGA	Cas9 Sanger	AAAACGTGTGCTGCCAACTGACTAGTATTAGCGGACTATTAACTCCGGTTTTATCGTACGTACGTACCATGCATGCAGGCGCCGCCATGTTCGACATGGAGTACGCGCGGTGGCTTGACGACGACACCAAGCGGCTGGCGGAGCTCCGAGGCGGGCTGCAGGCGCACCTGCTGGACGGCAACCTGGGACTCATCGTGGAGGAGTGCATGCAGCACTACGACGAGCTGTTCCAGCTCAAGGCGGCGCTCGCGCGCTCCGACGTCTTCCACCTCCTCACCGGCTCCTGGGCCACCCCCGCCGAGCGCTGCTTCTTCTGGATGGGCGGCTTCCGCCCGTCCGAGCTGCTCAAGGTACGCGGTCCTACTGCGTGCCATCGCCATGCCGTCCGTCCGTGCACCC…
Zm-TS4.2	liguleless2	Zm00001d042777	CGCGTACTCCATGTCGAACA	Cas9 Sanger	AAAACGTGTGCTGCCAACTGACTAGTATTAGCGGACTATTAACTCCGGTTTTATCGTACGTACGTACCATGCATGCAGGCGCCGCCATGTTCGACATGGAGTACGCGCGGTGGCTTGACGACGACACCAAGCGGCTGGCGGAGCTCCGAGGCGGGCTGCAGGCGCACCTGCTGGACGGCAACCTGGGACTCATCGTGGAGGAGTGCATGCAGCACTACGACGAGCTGTTCCAGCTCAAGGCGGCGCTCGCGCGCTCCGACGTCTTCCACCTCCTCACCGGCTCCTGGGCCACCCCCGCCGAGCGCTGCTTCTTCTGGATGGGCGGCTTCCGCCCGTCCGAGCTGCTCAAGGTACGCGGTCCTACTGCGTGCCATCGCCATGCCGTCCGTCCGTGCACCC…
Zm-TS8.1	dwarf4	Zm00001d028325	TGGACAGGTTGGATTGCTTC	Cas9 Sanger	TGTGCTGGTACGAGTTGGACGGGAGCAGGCCAGGTAGCGAGCAAGGGGATCTCGCGCTACCACTGCAGTGGAAGGAACGAACAGAACAAATTAAAGGGGGGGTGGGCGCTTACACACTGCGTGAAAACCATTTCCTTGTAGTCTTCCCAGCTCAATTTAGACGCCCCTCTTAGCCTTTGTCTCCTAGCAATCAGGAGATGCTCCTCCTGCAAGTCATATGCCGGTGTAAACTATTATTTATCTATCTATATATAATAATAATTCCATGTTTTGTTTTGACCAACATGGACCTAGCTAGCTCACTGTGCAAAGTTTGAAAACGGACCGACCAGTGAACAAAAGCAGGTGCTAGTGCTATGTAAAATTAACTGATTGTTGTTGGTTCGGATTTGTACCCGG…
Zm-TS8.2	dwarf4	Zm00001d028325	CGGAGTTCTTGCACGGCCTT	Cas9 Sanger	TGTGCTGGTACGAGTTGGACGGGAGCAGGCCAGGTAGCGAGCAAGGGGATCTCGCGCTACCACTGCAGTGGAAGGAACGAACAGAACAAATTAAAGGGGGGGTGGGCGCTTACACACTGCGTGAAAACCATTTCCTTGTAGTCTTCCCAGCTCAATTTAGACGCCCCTCTTAGCCTTTGTCTCCTAGCAATCAGGAGATGCTCCTCCTGCAAGTCATATGCCGGTGTAAACTATTATTTATCTATCTATATATAATAATAATTCCATGTTTTGTTTTGACCAACATGGACCTAGCTAGCTCACTGTGCAAAGTTTGAAAACGGACCGACCAGTGAACAAAAGCAGGTGCTAGTGCTATGTAAAATTAACTGATTGTTGTTGGTTCGGATTTGTACCCGG…
Zm-TS9.1	empty pericarp 16	Zm00001d011559	CTTACACCACTGTTATCCAT	Cas9 Sanger	GCATGCAAGCTCCAAGTCACCCGGTTTGGTTCAATACCGGCAAGAACCATCTCATCCAGGTAATTTGCAGCTTCCACAGCCCTTCCTGCATCACATAGCCCAACAATTAGCTTCCCAAACAACCCAGCATCAGGCTTCCTCCCCTGTAGTCGCATCCGGTCCAAGATCTCCATTGCCTCACTCAGCATGTGCTCCTTACAGAGTCCATCAATCACCGAGCTATATGTGATCATATTTGGCAGTTTCTTCTCCTTGATCATTCTATCCAGCAATTCTAATGCCGATGTGGCACGTCCACCCTTGCACAGTCCATCAATCAGTGAACTATAAGTGACCAGATTAGGCGAGACCCCTCTCCTCCCCATTTCATGAAATATCTTTAAGGCATCATCAAAGCAG…
Zm-TS9.2	empty pericarp 16	Zm00001d011559	CTTGGACCGGATGCGACTAC	Cas9 Sanger	GCATGCAAGCTCCAAGTCACCCGGTTTGGTTCAATACCGGCAAGAACCATCTCATCCAGGTAATTTGCAGCTTCCACAGCCCTTCCTGCATCACATAGCCCAACAATTAGCTTCCCAAACAACCCAGCATCAGGCTTCCTCCCCTGTAGTCGCATCCGGTCCAAGATCTCCATTGCCTCACTCAGCATGTGCTCCTTACAGAGTCCATCAATCACCGAGCTATATGTGATCATATTTGGCAGTTTCTTCTCCTTGATCATTCTATCCAGCAATTCTAATGCCGATGTGGCACGTCCACCCTTGCACAGTCCATCAATCAGTGAACTATAAGTGACCAGATTAGGCGAGACCCCTCTCCTCCCCATTTCATGAAATATCTTTAAGGCATCATCAAAGCAG…
Zm-TS10.1	compact plant 2	Zm00001d027886	AGAGTACGGACAAATGGTG	Cas9 Sanger	CATACCTGTCAAGTGCCCCAAACATACAAAAATACAAATTTATTTCAATTGAAATACAATTATTATAAAAGGCACTCAGAATAGAACTGGATAGCATCAGTAACAGAACAGATGTTCTGATCATGGAAAATCAATTAGTTTTAGTGACTTAGAGGCAGCTATAATTAATTTTTGCAGCACCCAAACAAAATCTGAAGGAAAAAAACAGCTTCTGAGTACAATTTGTCATTACAGTTAAGTTCAAGCCAATCAAGTGCAAACAAGGAAACTGGGCTTACTCGCTAATGGCAGCACAGAATATTACAGCATTAACACCTTCGAAAAGATGGATCCATTTCCTTCTCTCGTTTCTCTGGCCTCCTACATCGTACAGCCTATAGACCTCTCCGCCTCTTTTGC…
Zm-TS10.2	compact plant 2	Zm00001d027886	CATTAACACCTTCGAAAAGA	Cas9 Sanger	CATACCTGTCAAGTGCCCCAAACATACAAAAATACAAATTTATTTCAATTGAAATACAATTATTATAAAAGGCACTCAGAATAGAACTGGATAGCATCAGTAACAGAACAGATGTTCTGATCATGGAAAATCAATTAGTTTTAGTGACTTAGAGGCAGCTATAATTAATTTTTGCAGCACCCAAACAAAATCTGAAGGAAAAAAACAGCTTCTGAGTACAATTTGTCATTACAGTTAAGTTCAAGCCAATCAAGTGCAAACAAGGAAACTGGGCTTACTCGCTAATGGCAGCACAGAATATTACAGCATTAACACCTTCGAAAAGATGGATCCATTTCCTTCTCTCGTTTCTCTGGCCTCCTACATCGTACAGCCTATAGACCTCTCCGCCTCTTTTGC…
CBE_reporter_Cas9	BFP	NA	ACTCACGGGGTGCAGTGCTT	Fluorescence	NA
CBE_reporter_Cas12a	BFP	NA	CACCCTGACTCACGGGGTGCAGT	Fluorescence	NA
ABE-Cas9_reporter	GFP	NA	GCACTACACGCCGTAGGTCA	Fluorescence	NA
ABE-Cas12a_reporter1	GFP	NA	ACCTCGGCTCAGGTCTTGTAGTT	Fluorescence	NA
ABE-Cas12a_reporter2	GFP	NA	CTGAAGCACTACACGCCGTAGGT	Fluorescence	NA
