## Additional file 9 for "Systematic optimization of Cas12a base editors in wheat and maize using the ITER platform"

### Sheet: Sheet1
Order Date	Order Number	Provider	User	Sample Name	Amplicons	Details	Barcoding	Raw file 1	Raw file 2
2021-05-31	11107442795	Eurofins	chgai	NGS_1_31_05_21	Wheat	Cas12a Base editor	NA	NG-27535_NGS_1_31_05_21_lib486926_7454_2_1.fastq.gz	NG-27535_NGS_1_31_05_21_lib486926_7454_2_2.fastq.gz
2021-05-31	11107442795	Eurofins	chgai	NGS_2_31_05_21	Wheat	Cas12a Base editor	NA	NG-27535_NGS_2_31_05_21_lib486927_7454_2_1.fastq.gz	NG-27535_NGS_2_31_05_21_lib486927_7454_2_2.fastq.gz
2021-05-31	11107442795	Eurofins	chgai	NGS_3_31_05_21	Wheat	Cas12a Base editor	NA	NG-27535_NGS_3_31_05_21_lib486928_7454_2_1.fastq.gz	NG-27535_NGS_3_31_05_21_lib486928_7454_2_2.fastq.gz
2021-05-31	11107442795	Eurofins	chgai	NGS_4_31_05_21	Wheat	Cas12a Base editor	NA	NG-27535_NGS_4_31_05_21_lib486929_7454_2_1.fastq.gz	NG-27535_NGS_4_31_05_21_lib486929_7454_2_2.fastq.gz
2021-07-05	11107498138	Eurofins	chgai	NGS_Maize_1	Maize	Cas12a Base editor	NA	NG-27771_NGS_Maize_1_lib492679_7504_1_1.fastq.gz	NG-27771_NGS_Maize_1_lib492679_7504_1_2.fastq.gz
2021-07-05	11107498138	Eurofins	chgai	NGS_Maize_2	Maize	Cas12a Base editor	NA	NG-27771_NGS_Maize_2_lib492680_7504_1_1.fastq.gz	NG-27771_NGS_Maize_2_lib492680_7504_1_2.fastq.gz
2021-07-05	11107498138	Eurofins	chgai	NGS_Maize_3	Maize	Cas12a Base editor	NA	NG-27771_NGS_Maize_3_lib492681_7504_1_1.fastq.gz	NG-27771_NGS_Maize_3_lib492681_7504_1_2.fastq.gz
2021-07-05	11107498138	Eurofins	chgai	NGS_Maize_4	Maize	Cas12a Base editor	NA	NG-27771_NGS_Maize_4_lib492682_7504_1_1.fastq.gz	NG-27771_NGS_Maize_4_lib492682_7504_1_2.fastq.gz
2021-08-25	11107566886	Eurofins	chgai	NGS_20210824	Wheat	Cas12a Base editor	Unique index pairs	NG-28136_NGS_20210824_lib502011_7599_3_1.fastq.gz	NG-28136_NGS_20210824_lib502011_7599_3_2.fastq.gz
2021-10-19	11107642084	Eurofins	chgai	20211018_Library1	Wheat	Cas12a Base editor	Unique index pairs	NG-28574_20211018_Library1_lib514397_7680_3_1.fastq.gz	NG-28574_20211018_Library1_lib514397_7680_3_2.fastq.gz
2021-10-19	11107642084	Eurofins	chgai	20211018_Library2	Wheat	Cas12a Base editor	Unique index pairs	NG-28574_20211018_Library2_lib514398_7688_1_1.fastq.gz	NG-28574_20211018_Library2_lib514398_7688_1_2.fastq.gz
2021-10-19	11107642084	Eurofins	chgai	20211018_Library3	Wheat	Cas12a Base editor	Unique index pairs	NG-28574_20211018_Library3_lib514399_7680_3_1.fastq.gz	NG-28574_20211018_Library3_lib514399_7680_3_2.fastq.gz
2021-10-25	11107652440-1	Eurofins	chgai	20211019_Cas12a_L1	Wheat	Cas12a Base editor	Unique index pairs	NG-28636_20211019_Cas12a_L1_lib519881_7680_4_1.fastq.gz	NG-28636_20211019_Cas12a_L1_lib519881_7680_4_2.fastq.gz
2021-10-25	11107652440-1	Eurofins	chgai	20211019_Cas12a_L2	Wheat	Cas12a Base editor	Unique index pairs	NG-28636_20211019_Cas12a_L2_lib519882_7680_4_1.fastq.gz	NG-28636_20211019_Cas12a_L2_lib519882_7680_4_2.fastq.gz
2021-10-25	11107652440-1	Eurofins	chgai	20211019_Cas12a_L3	Wheat	Cas12a Base editor	Unique index pairs	NG-28636_20211019_Cas12a_L3_lib519883_7680_4_1.fastq.gz	NG-28636_20211019_Cas12a_L3_lib519883_7680_4_2.fastq.gz
2021-10-25	11107652440-2	Eurofins	chgai	20211025_multi_L1	Wheat	Cas12a Base editor	Unique index pairs	NG-28636_20211025_multi_L1_lib519884_7680_4_1.fastq.gz	NG-28636_20211025_multi_L1_lib519884_7680_4_2.fastq.gz
2021-10-25	11107652440-2	Eurofins	chgai	20211025_multi_L2	Wheat	Cas12a Base editor	Unique index pairs	NG-28636_20211025_multi_L2_lib519885_7680_4_1.fastq.gz	NG-28636_20211025_multi_L2_lib519885_7680_4_2.fastq.gz
2021-10-25	11107652440-2	Eurofins	chgai	20211025_multi_L3	Wheat	Cas12a Base editor	Unique index pairs	NG-28636_20211025_multi_L3_lib519886_7680_4_1.fastq.gz	NG-28636_20211025_multi_L3_lib519886_7680_4_2.fastq.gz
2021-11-03	11107660617	Eurofins	chgai	20211028_Zm_ABE	Maize	Cas12a Base editor	Unique index pairs	NG-28702_20211028_Zm_ABE_lib528645_7722_2_1.fastq.gz	NG-28702_20211028_Zm_ABE_lib528645_7722_2_2.fastq.gz
2021-11-03	11107660617	Eurofins	chgai	20211028_Zm_Cas12a	Maize	Cas12a Base editor	Unique index pairs	NG-28702_20211028_Zm_Cas12a_lib528646_7722_2_1.fastq.gz	NG-28702_20211028_Zm_Cas12a_lib528646_7722_2_2.fastq.gz
2021-11-15	11107678114	Eurofins	chgai	20211111_NGS_A3A	Maize	Cas12a Base editor	Unique index pairs	NG-28805_20211111_NGS_A3A_lib545008_7722_3_1.fastq.gz	NG-28805_20211111_NGS_A3A_lib545008_7722_3_2.fastq.gz
2021-12-13	11107726843	Eurofins	chgai	20211213_Library1	Wheat	Cas12a Base editor	Unique index pairs	NG-29068_20211213_Library1_lib555527_7809_2_1.fastq.gz	NG-29068_20211213_Library1_lib555527_7809_2_2.fastq.gz
2021-12-13	11107726843	Eurofins	chgai	20211213_Library2	Wheat	Cas12a Base editor	Unique index pairs	NG-29068_20211213_Library2_lib555528_7809_2_1.fastq.gz	NG-29068_20211213_Library2_lib555528_7809_2_2.fastq.gz
2021-12-13	11107726843	Eurofins	chgai	20211213_Library3	Wheat	Cas12a Base editor	Unique index pairs	NG-29068_20211213_Library3_lib555529_7809_2_1.fastq.gz	NG-29068_20211213_Library3_lib555529_7809_2_2.fastq.gz
2022-01-24	11107770276	Eurofins	chgai	20220121_1_CG392_1	Wheat	Cas12a Base editor	Unique index pairs	NG-29366_20220121_1_CG392_1_lib570794_7904_1_1.fastq.gz	NG-29366_20220121_1_CG392_1_lib570794_7904_1_2.fastq.gz
2022-01-24	11107770276	Eurofins	chgai	20220121_2_CG434_1	Wheat	Cas12a Base editor	Unique index pairs	NG-29366_20220121_2_CG434_1_lib570795_7904_1_1.fastq.gz	NG-29366_20220121_2_CG434_1_lib570795_7904_1_2.fastq.gz
2022-01-24	11107770276	Eurofins	chgai	20220121_3_CG392_2	Wheat	Cas12a Base editor	Unique index pairs	NG-29366_20220121_3_CG392_2_lib570796_7904_1_1.fastq.gz	NG-29366_20220121_3_CG392_2_lib570796_7904_1_2.fastq.gz
2022-01-24	11107770276	Eurofins	chgai	20220121_4_CG434_2	Wheat	Cas12a Base editor	Unique index pairs	NG-29366_20220121_4_CG434_2_lib570797_7904_1_1.fastq.gz	NG-29366_20220121_4_CG434_2_lib570797_7904_1_2.fastq.gz
